# Analysis of Essential Genes in *Clostridioides difficile* by CRISPRi and Tn-seq

**DOI:** 10.1101/2025.06.04.657922

**Authors:** Maia E. Alberts, Micaila P. Kurtz, Ute Müh, Jonathon P. Bernardi, Kevin W. Bollinger, Horia A. Dobrila, Leonard Duncan, Hannah M. Laster, Andres J. Orea, Anthony G. Pannullo, Juan G. Rivera-Rosado, Facundo V. Torres, Craig D. Ellermeier, David S. Weiss

## Abstract

Essential genes are interesting in their own right and as potential antibiotic targets. To date, only one report has identified essential genes on a genome-wide scale in *Clostridioides difficile*, a problematic pathogen for which treatment options are limited. That foundational study used large-scale transposon mutagenesis to identify 404 protein-encoding genes as likely to be essential for vegetative growth of the epidemic strain R20291. Here, we revisit the essential genes of strain R20291 using a combination of CRISPR interference (CRISPRi) and transposon-sequencing (Tn-seq). First, we targeted 181 of the 404 putatively essential genes with CRISPRi. We confirmed essentiality for >90% of the targeted genes and observed morphological defects for >80% of them. Second, we conducted a new Tn-seq analysis, which identified 346 genes as essential, of which 283 are in common with the previous report and might be considered a provisional essential gene set that minimizes false positives. We compare the list of essential genes to those of other bacteria, especially *Bacillus subtilis*, highlighting some noteworthy differences. Finally, we used fusions to red fluorescent protein (RFP) to identify 18 putative new cell division proteins, three of which are conserved in Bacillota but of largely unknown function. Collectively, our findings provide new tools and insights that advance our understanding of *C. difficile*.

**IMPORTANCE:** *Clostridioides difficile* is an opportunistic pathogen for which better antibiotics are sorely needed. Most antibiotics target pathways that are essential for viability. Here we use saturation transposon mutagenesis and gene silencing with CRISPR interference to identify and characterize genes required for growth on laboratory media. Comparison to the model organism *B. subtilis* reveals many similarities and a few striking differences that warrant further study and may include opportunities for developing antibiotics that kill *C. difficile* without decimating the healthy microbiota needed to keep *C. difficile* in check.
