## Supplemental Table 1 for "Analysis of Essential Genes in *Clostridioides difficile* by CRISPRi and Tn-seq"

### Sheet: CRISPRi screen
Table S1. CRISPRi phenotyping of putatively essential genes
CDR locus tag	Clostridium difficile R20291 complete genome, Locus FN545816, Accession 545816, Version 545816.1, circular BCT 27-FEB-2015
RS locus tag	Clostridium difficile R20291 complete genome, Locus NC_13316, Accession NC_13316, Version NC_13316.1, circular CON 17-MAR-2025
Gene name	Gene names were downloaded from Accession NC_13316 and hand-curated using BioCyc and literature searches. Select alternative names in parentheses.
Operon	Operon predictions are from BioCyc
Gene product	Gene product descriptions were downloaded from Accession NC_13316 and hand-curated using BioCyc and literature searches.
CRISPRi viability defect
Plasmids	Systematic name of plasmids with sgRNAs targeting the gene in question. Parentheses indicate viability defect was >3 log lower than other sgRNAs
Cell morphology	Description of predominant morphologies observed by microscopy.
Essentiality in our Tn-seq	This study, see Table S3. E, EB and Ei = Essential, NE = not essential, U = unclear/ambiguous.
Bsu locus tag	Orthologous gene in B. subtilis 168 as assigned by BioCyc. Locus tags are from Subtiwiki.
Bsu gene name	B. subtilis 168 gene name from Subtiwiki
Bsu essentiality	B. subtilis 168 gene essentiality from Koo et al., cross-referenced with Subtiwiki
Comment
CDR locus tag	RS locus tag	Gene name	Operon	Gene product	CRISPRi viability defect	Plasmids	Cell morphology	Essentiality in our Tn-seq	Bsu locus tag	Bsu gene name	Bsu essentiality	Comment
CDR20291_0003	CDR20291_RS00085	serS1	serS1	serine-tRNA ligase	strong	(pCI5808), pCI5809	mild elongation	E	BSU00130	serS	E
CDR20291_0005	CDR20291_RS00105	dnaX	dnaX	DNA polymerase III subunits gamma and tau	strong	pCI5810, pCI5811	severe elongation, rare septa, condensed nucleoids, large regions devoid of DNA	E	BSU00190	dnaX	E
CDR20291_0036	CDR20291_RS00495	ispD	ispD-ispF	2-C-methyl-D-erythritol 4-phosphate cytidylyltransferase	strong	pCI5812, pCI5813	misshapen, chaining, short	E	BSU00900	ispD	E
CDR20291_0043	CDR20291_RS00540	thyA	thyA-dfrA-cdr_0045	thymidylate synthase	strong	pCI5814, pCI5815	severe elongation, rare septa, condensed nucleoids, large regions devoid of DNA	E	BSU17680	thyA	NE
CDR20291_0051	CDR20291_RS00580	tufA	tufA	elongation factor Tu	strong	pCI5816, pCI5817	mildly misshapen	NE	BSU01130	tufA	E	CRISPRi against tufA also knocks down tufB
CDR20291_0054	CDR20291_RS00595	nusG	rpmG-secE-nusG-rplK-rplA-rplJ-rplL	transcription termination/antitermination protein NusG	strong	pCI5818, pCI5819	misshapen, chaining, phase bright	E	BSU01010	nusG	NE	Two operon members E in Bsu: secE, rplJ
CDR20291_0060	CDR20291_RS00625	rpoB	rpoB-rpoC	RNA polymerase (β subunit)	strong	pCI5820, pCI5821	severe filamentation, few septa, chromosome mostly normal	E	BSU01070	rpoB	E
CDR20291_0064	CDR20291_RS00645	fusA	fusA	elongation factor G	strong	pCI5822, pCI5823	misshapen, mild elongation, chromosomes condensed	EB	BSU01120	fusA	E
CDR20291_0065	CDR20291_RS00650	tufB	tufB	elongation factor Tu	strong	pCI5824, pCI5825	mildly misshapen	NE	BSU01130	tufA	E	CRISPRi against tufB also knocks down tufA
CDR20291_0067	CDR20291_RS00660	rplC	rplC-rplD-rplW-rplB-rpsS-rplV-rpsC-rplP-rpmC-rpsQ-rplN-rplX-rplE-rpsN-rpsH-rplF-rplR-rpsE-rpmD-rplO	50S ribosomal protein L3	strong	pCI5826, pCI5827	mild elongation	E	BSU01160	rplC	E
CDR20291_0087	CDR20291_RS00760	secY	secY-adk-map1-cdr_0090-infA-rpmJ	protein translocase subunit SecY	strong	pCI5487, pCI5488	elongated	E	BSU01360	secY	E
CDR20291_0093	CDR20291_RS00790	rpsM	rpsM-rpsK-rpsD	30S ribosomal protein S13	strong	pCI5862, pCI5863	mild elongation	E	BSU01410	rpsM	E
CDR20291_0096	CDR20291_RS00805	rpoA	rpoA-rplQ	RNA polymerase (α subunit)	strong	pCI5334, pCI5335	misshapen, heterogeneous size	E	BSU01430	rpoA	E
CDR20291_0106	CDR20291_RS00890	nrdD	nrdD-nrdG	anaerobic ribonucleoside triphosphate reductase	strong	pCI5864, pCI5865	severe elongation, rare septa, condensed nucleoids, large regions devoid of DNA	E	no ortholog	na	na	Bsu has only an aerobic RNR and it is essential
CDR20291_0118	CDR20291_RS01005	glmM	glmM	phosphoglucosamine mutase	strong	pCI5866, pCI5867	chaining, misshapen, phase bright	E	BSU01770	glmM	E
CDR20291_0119	CDR20291_RS01010	glmS	glmS	glutamine-fructose-6-phosphate transaminase	strong	pCI5868, pCI5869	longer, chaining	NE	BSU01780	glmS	E
CDR20291_0122	CDR20291_RS01025	murA	ywnB-murA	UDP-N-acetylglucosamine 1-carboxyvinyltransferase	strong	pCI5336, pCI5337	misshapen, mild chaining, phase bright	E	BSU36760	murAA	E
CDR20291_0126	CDR20291_RS01045	mreB1	mreB1-fabZ	rod shape-determining protein MreB	strong	pCI5338, pCI5339	short, phase bright	E	no ortholog	na	na	MreB1 of C. difficile has no direct ortholog in B. subtilis
CDR20291_0127	CDR20291_RS01050	fabZ	mreB1-fabZ	(3R)-hydroxymyristoyl-ACP dehydratase	strong	pCI5489, pCI5490	short, phase bright, misshapen	E	BSU36370	fabZ	E
CDR20291_0129	CDR20291_RS01060	metE	metE	S-adenosylmethionine synthetase	strong	pCI5870, pCI5871	lysis	E	BSU30550	metK	E
CDR20291_0142	CDR20291_RS01125	secA1	secA1	Preprotein translocase subunit (ATPase)	strong	pCI5872, pCI5873	elongated, misshapen, chaining	E	BSU35300	secA	E
CDR20291_0143	CDR20291_RS01130	prfB	prfB	peptide chain release factor 2	strong	pCI5874, pCI5875	severe filamentation, condensed chromosome, regions devoid of DNA	NE	BSU35290	prfB	E	Noteworthy discrepancy with Tn-seq
CDR20291_0149	CDR20291_RS01160	tsaB	tsaE-tsaB-rimI-tsaD	Threonyl carbamoyl adenosine (t6A) modification of ANN-decoding tRNAs	strong	pCI5876, pCI5877	misshapen, mild chaining	E	BSU05920	tsaB	E
CDR20291_0194	CDR20291_RS01380	groES	groES-groEL	chaperonin GroES	weak	pCI5878, pCI5879	some misshapen	E	BSU06020	groES	E
CDR20291_0198	CDR20291_RS01405	guaA	guaA	GMP synthase	strong	pCI5880, pCI5881	mostly normal, mild chaining	E	BSU06360	guaA	NE
CDR20291_0338	CDR20291_RS02155	ppaC	ppaC	manganese-dependent inorganic pyrophosphatase	strong	pCI5895, pCI5896	misshapen, lysis	E	BSU40550	ppaC	E
CDR20291_0351	CDR20291_RS02220		cdr_0351	phosphoesterase	weak	pCI5897, pCI5898	normal cell morphology	E	no ortholog	na	na
CDR20291_0374	CDR20291_RS02335	fba	fba	fructose-1,6-bisphosphate aldolase	weak	pCI5899, pCI5900	normal cell morphology	NE	BSU37120	fbaA	NE
CDR20291_0472	CDR20291_RS02850	blaR	blaR-blaI	beta-lactam repressor-like	none	pIA58, pIA59	longer	NE	no ortholog	na	na
CDR20291_0481	CDR20291_RS02895		sip2-sip1-cdr_0481	sugar isomerase / endonuclease	weak	pCI5901, pCI5902	elongated	E	no ortholog	na	na
CDR20291_0498	CDR20291_RS02980	thrS	thrS	threonine-tRNA ligase	strong	pCI5903, pCI5904	mostly normal	E	BSU37560	thrZ	NE
CDR20291_0611	CDR20291_RS03595	infC	infC-rpmI	translation initiation factor IF-3	strong	pCI5905, pCI5906	phase bright, misshapen, mild elongation, condensed chromosomes	E	BSU28870	infC	E
CDR20291_0613	CDR20291_RS03605	rplT	rplT	50S ribosomal protein L20	strong	pCI5907, pCI5908	mild elongation, condensed chromosome	E	BSU28850	rplT	E
CDR20291_0622	CDR20291_RS03660	ktrB	ktrB	Potassium transporter subunit	moderate	pHD01, pHD02	some misshapen, mild chaining	E	BSU31100	ktrB	NE
CDR20291_0623	CDR20291_RS03665	ktrC	ktrC	Potassium transporter subunit	weak	pHD03, pHD04	longer, lysis	E	BSU14510	ktrC	NE
CDR20291_0627	CDR20291_RS03685	zapA	pheS-pheT-zapA	FtsZ-ring associated protein	moderate	pCI5909, pCI5910	severe elongation, few septa, mostly normal chromosome morphology	E	BSU28610	zapA	NE	Two operon members are E in Bsu: pheS, pheT
CDR20291_0637	CDR20291_RS03735	argS	argS	arginyl-tRNA ligase	strong	pCI5911, pCI5912	phase bright, misshapen	E	BSU37330	argS	E
CDR20291_0645	CDR20291_RS03780	fhs	fhs-fchA-folD-rnfC-metF	formate-tetrahydrofolate ligase	moderate	pCI5913, pCI5914	severe elongation	E	no ortholog	na	na	No fhs ortholog in Bsu but folate genes are E
CDR20291_0712	CDR20291_RS04115	pbp1	pbp1	peptidoglycan glycosyltransferase / peptidoglycan DD-transpeptidase	strong	pIA40, pIA41	filamentous, few septa	E	BSU10110	pbpF	NE	Biocyc identifies pbpF as the ortholog, but also similar to ponA (BSU22320), and it is unclear whether either is the ortholog sensu stricto.
CDR20291_0725	CDR20291_RS04180	nadE	nadE	NH3-dependent NAD(+) synthetase	strong	pCI5915, pCI5916	misshapen, short, mild chaining	E	BSU03130	nadE	E
CDR20291_0828	CDR20291_RS04710		cdr_0828	DUF1846 domain protein	strong	pCI5917, pCI5918	elongated	E	no ortholog	na	na
CDR20291_0868	CDR20291_RS04910		cdr_0868	putative membrane protein	none	pIA60, pIA61	normal cell morphology	NE	no ortholog	na	na
CDR20291_0896	CDR20291_RS05070	addB	cdr_0895-addB-addA	ATP-dependent nuclease subunit B	strong	pCI5919, pCI5920	elongated, misshapen, mild chaining	NE	BSU10620	addB	NE	Noteworthy discrepancy with Tn-seq
CDR20291_0905	CDR20291_RS05115	ppnK	ppnK-yfcE	inorganic polyphosphate/ATP-NAD kinase	strong	pCI5921, pCI5922	elongated, lysis	E	BSU29540	ppnKB	NE
CDR20291_0965	CDR20291_RS05435	coaE	polA-coaE-mltC-appA	dephospho-CoA kinase	moderate	pCI5923, pCI5924	normal cell morphology	E	BSU29060	coaE	E
CDR20291_0980	CDR20291_RS05505	maf	maf	Nucleotide pyrophosphatase	strong	pCI5340, pCI5341	short, phase bright	E	BSU28050	maf	NE
CDR20291_0981	CDR20291_RS05510	radC	radC	DNA repair protein RadC	strong	pCI5925, pCI5926	short, phase bright, mini cells, mild chaining, lysis	E	BSU28040	radC	NE
CDR20291_0982	CDR20291_RS05515	mreB2	mreB2-mreC-mreD-pbp2	cell shape-determining protein MreB	strong	pCI5342, pCI5343	misshapen, chaining	E	BSU28030	mreB	E	C. difficile has two mreB paralogs, both are E.
CDR20291_0983	CDR20291_RS05520	mreC	mreB2-mreC-mreD-pbp2	cell shape-determining protein MreC	strong	pCI5555, pCI5556	misshapen, chaining	E	BSU28020	mreC	E
CDR20291_0984	CDR20291_RS05525	mreD	mreB2-mreC-mreD-pbp2	cell shape-determining protein MreD	strong	pCI5557, pCI5558	misshapen, chaining	EB	BSU28010	mreD	E
CDR20291_0985	CDR20291_RS05530	pbp2	mreB2-mreC-mreD-pbp2	peptidoglycan DD-transpeptidase	strong	pCI5491, pCI5492	short, swollen, some chaining, often phase bright	Ei	BSU13980	pbpH	NE	Highly similar to both pbpH (BSU13980) and pbpA (BSU25000). Neither is essential in Bsu and neither appears to be a strict ortholog.
CDR20291_0986	CDR20291_RS05535	minC	minC-minD-minE	septum site-determining protein MinC	strong	pCI5344, pCI5345	short, phase bright, mild chaining	E	BSU28000	minC	NE
CDR20291_0987	CDR20291_RS05540	minD	minC-minD-minE	septum site-determining protein MinD	strong	pCI5559, pCI5560	short, swollen, phase bright, mild chaining	E	BSU27990	minD	NE
CDR20291_0989	CDR20291_RS05550	rodA (mrdB)	rodA-mgsA	SEDS family peptidoglycan glycosyltransferase	strong	pHD05, pHD06	short, swollen, phase bright, chaining	E	BSU38120	rodA	E
CDR20291_1001	CDR20291_RS05610	obg	obg	GTPase Obg	strong	pCI5927, pCI5928	normal cell morphology	EB	BSU27920	obgE	E
CDR20291_1015	CDR20291_RS05680	fapR	fapR-plsX-fabH-fabK-fabD-fabG	fatty acid biosynthesis transcriptional regulator	strong	pCI5929, (pCI5930)	mild chaining, phase bright	NE	BSU15880	fapR	NE	Operon members E in Bsu: plsX, fabD, fabG. Noteworthy discrepancy with Tn-seq.
CDR20291_1018	CDR20291_RS05695	fabK	fapR-plsX-fabH-fabK-fabD-fabG	trans-2-enoyl-ACP reductase	weak	pCI5493, pCI5494	mostly normal	U/NE	BSU26800	yrpB	NE	Operon members ess in Bsu: plsX, fabD, fabG
CDR20291_1022	CDR20291_RS05715	fabF	acp-fabF	3-oxoacyl-ACP synthase	moderate	pCI5561, pCI5562	mostly normal	E	BSU11340	fabF	E
CDR20291_1025	CDR20291_RS05730		cdr_1025-cdr_1026-cdr_1027	hypothetical protein	weak	pCI5931, pCI5932	normal cell morphology	NE	no ortholog	na	na
CDR20291_1038	CDR20291_RS05795	yqhY	yqhY	Modulator of lipid biosynthesis	strong	pCI5933, pCI5934	phase bright, swollen, bulging, chaining	E	BSU24330	yqhY	NE
CDR20291_1044	CDR20291_RS05825	yuiD	nusB-gcp-xseA-xseB-ispA-yuiD-dxs	membrane protein	moderate	pCI5495, pCI5496	misshapen	NE	BSU32060	yuiD	NE	Operon member E in Bsu: dxs. Noteworthy discrepancy with Tn-seq.
CDR20291_1053	CDR20291_RS05870		cdr_1053-cdr_1054-cdr_1055-cdr_1056-nudF	Putative phyrophosphokinase	strong	pHD07, pHD08	short, phase bright, swollen, chaining	E	no ortholog	na	na
CDR20291_1054	CDR20291_RS05875		cdr_1053-cdr_1054-cdr_1055-cdr_1056-nudF	hypothetical protein	strong	pCI5563, pCI5564	short, phase bright, swollen, chaining	EB	no ortholog	na	na
CDR20291_1055	CDR20291_RS05880		cdr_1053-cdr_1054-cdr_1055-cdr_1056-nudF	family 2 glycosyl transferase	strong	pCI5497, pCI5498	short, phase bright, swollen, chaining	E	no ortholog	na	na
CDR20291_1056	CDR20291_RS05885		cdr_1053-cdr_1054-cdr_1055-cdr_1056-nudF	glycosyl transferase family protein	strong	pCI5565, pCI5566	short, phase bright, swollen, chaining	EB	no ortholog	na	na
CDR20291_1085	CDR20291_RS06050	efp	efp	elongation factor P	moderate	pCI5939, pCI5940	mild elongation	E	BSU24450	efpA	NE
CDR20291_1087	CDR20291_RS06060	rnc	rnc	ribonuclease III	strong	pCI5941, pCI5942	longer, misshapen	E	BSU15930	rnc	E
CDR20291_1090	CDR20291_RS06075	ftsY	cdr_1088-smc-ftsY	signal recognition particle receptor FtsY	strong	(pCI5567), pCI5568	longer, misshapen, chaining, lysis	EB	BSU15950	ftsY	E
CDR20291_1091	CDR20291_RS06080	srpM	srpM-ffh-rpsP	Signal recognition particle component	strong	pCI5943, pCI5944	phase bright, misshapen, mild chaining	E	BSU15970	srpM	NE	Two operon members E in Bsu: ffh, rpsP
CDR20291_1092	CDR20291_RS06085	ffh	srpM-ffh-rpsP	signal recognition particle protein	strong	pCI5569, pCI5570	longer, misshapen, phase bright	EB	BSU15980	ffh	E
CDR20291_1095	CDR20291_RS06100	rimM	rimM-trmD	16S rRNA-processing protein RimM	strong	pCI5945, pCI5946	mild elongation	E	BSU16020	rimM	NE	One operon member E in Bsu: trmD
CDR20291_1098	CDR20291_RS06115	rbgA	rbgA	ribosome biogenesis GTPase	strong	(pCI5947), pCI5948	mostly normal, a few short filaments, some with condensed chromosome	E	BSU16050	rbgA	E
CDR20291_1119	CDR20291_RS06220	iscS2	icsR-iscS2	cysteine desulfurase	strong	pCI5949, pCI5950	elongated, condensed chromosome	E	BSU27510	iscSA	E
CDR20291_1120	CDR20291_RS06225	nifU	nifU	Iron-sulfur cluster assembly protein	weak	pCI5951, pCI5952	normal cell morphology	E	BSU32680	sufU	E
CDR20291_1121	CDR20291_RS06230	trmU	trmU	tRNA-specific 2-thiouridylase MnmA	strong	pCI5953, pCI5954	longer	E	BSU27500	trmU	E
CDR20291_1124	CDR20291_RS06245		alaS-yrzL-cdr_1124	membrane protein	moderate	pCI5499, pCI5500	misshapen, chaining, swollen, phase bright	E	no ortholog	na	na
CDR20291_1146	CDR20291_RS06355	dnaF	dnaF	PolC-type DNA polymerase III	strong	pCI5955, pCI5956	severe elongation, rare septa, condensed nucleoids, large regions devoid of DNA	Ei	BSU16580	polC	E
CDR20291_1148	CDR20291_RS06365	nusA	rimP-nusA-ylxR-ylxQ-infB	transcription termination/antitermination	strong	pCI5957, pCI5958	elongated	E	BSU16600	nusA	E
CDR20291_1153	CDR20291_RS06390	nrnA	rbfA-nrnA-truB	Nanoribonuclease	strong	pCI5963, (pCI5964)	severe elongation	E	BSU29250	nrnA	NE
CDR20291_1155	CDR20291_RS06400	ribC	ribC-cdr_1156-rpsO	Riboflavin kinase	strong	pCI5965, pCI5966	short, swollen	E	BSU16670	ribC	E
CDR20291_1159	CDR20291_RS06415	comR	comR	polynucleotide phosphorylase/polyadenylase	moderate	pCI5967, pCI5968	normal cell morphology	E	BSU16690	pnpA	NE
CDR20291_1163	CDR20291_RS06435	dapG	pepR-ymxH-dapG	aspartate kinase I	strong	pCI5969, pCI5970	chaining, phase bright	E	BSU16760	dapGA	E
CDR20291_1168	CDR20291_RS06460	pgsA	pgsA	CDP-diacylglycerol-glycerol-3-phosphate 3-phosphatidyltransferase	weak	pHD10, pHD09	chaining	E	BSU16920	pgsA	E
CDR20291_1170	CDR20291_RS06470	rny	rny	RNase Y	strong	pHD11, pHD12	elongated, thin, misshapen poles	E	BSU16960	rny	NE
CDR20291_1171	CDR20291_RS06475		cdr_1171	UvrD/REP type DNA helicase	none	pHD13, pHD14	normal cell morphology	E	no ortholog	na	na	Noteworthy discrepancy with Tn-seq
CDR20291_1195	CDR20291_RS06590	pdxK	pdxK	phosphomethylpyrimidine kinase	weak	pCI5971, pCI5972	normal cell morphology	E	BSU38020	pdxK	NE
CDR20291_1255	CDR20291_RS06885	ddl	ddl-ddlR	D-alanine-D-alanine ligase	strong	pCI5973, (pCI5974)	short, swollen, misshapen, some hammerheads at poles	E	BSU04560	ddl	E
CDR20291_1298	CDR20291_RS07105	folE	cdr_1292-pdaC-pabA-pabB-pabC-cdr_1297-folE-folP-folB-folK-aroF	GTP cyclohydrolase I	strong	pCI5975, pCI5976	elongated, condensed chromosome	E	BSU22780	folEA	E
CDR20291_1303	CDR20291_RS07130	dnaG	dnaG-sigA	DNA primase	strong	pCI5977, pCI5978	severe elongation, rare septa, condensed nucleoids, large regions devoid of DNA	E	BSU25210	dnaG	E
CDR20291_1675	CDR20291_RS09150	rlmL	rmlL	23S rRNA methylase	strong	pCI5979, pCI5980	mostly normal, asymmetric septa suggestive of enhanced sporulation	E	BSU22170	rlmKB	NE
CDR20291_1676	CDR20291_RS09155	walA	walA-walR-walK-truA2	Lipoprotein associated with WalRK system	strong	pIA50, pIA51	longer, mild chaining, phase bright	EB	no ortholog	na	na	CRISPRi against walA silences the walRK system that is essential in both C. difficile and Bsu
CDR20291_1712	CDR20291_RS09345	plsC	plsC-ispH	acyltransferase	strong	pCI5501, pCI5502	short, phase bright, mild chaining	E	BSU09540	plsC	E
CDR20291_1854	CDR20291_RS10175	lexA	lexA	Repressor, SOS response	strong	pCI6005, pCI6006	severe elongation	E	BSU17850	lexA	NE
CDR20291_1862	CDR20291_RS10215	accB	accB-accC-accD-accA	acetyl-CoA carboxylase subunit	moderate	pCI6007, pCI6008	mostly normal	NE	BSU24350	accB	E
CDR20291_2020	CDR20291_RS11070		cdr_2021-cdr_2020	two-component sensor histidine kinase	none	pIA52, pIA53	normal cell morphology	U	no ortholog	na	na
CDR20291_2029	CDR20291_RS11125	corA	corA	putative metal ion transporter	strong	pHD19, pHD20	elongated, chaining	E	no ortholog	na	na	No strong BLAST hit in subtilis but good match to CorA2 transporter in S. aureus (NE)
CDR20291_2035	CDR20291_RS11165	ispG	ispG	4-hydroxy-3-methylbut-2-en-1-yl diphosphate synthase	moderate	pCI6009, pCI6010	misshapen, swollen, mild chaining, phase bright	E	BSU25070	ispG	E
CDR20291_2037	CDR20291_RS11175	dxr	dxr-rseP	1-deoxy-D-xylulose 5-phosphate reductoisomerase	moderate	pCI6011, pCI6012	misshapen poles	E	BSU16550	dxr	E
CDR20291_2041	CDR20291_RS11195	cdsA	pyrH-frr-cdr_2043-uppS-cdsA	phosphatidate cytidylyltransferase	moderate	pCI5571, pCI5572	filaments, rare septa, phase bright, lysis	Ei	BSU16540	cdsA	E
CDR20291_2045	CDR20291_RS11215	pyrH	pyrH-frr-cdr_2043-uppS-cdsA	uridylate kinase	strong	pCI6015, (pCI6016)	mild chaining	E	BSU16510	pyrH	E
CDR20291_2046	CDR20291_RS11220	tsf	tsf	elongation factor Ts	strong	pCI6017, pCI6018	misshapen, mild elongation, some chaining	E	BSU16500	tsf	E
CDR20291_2202	CDR20291_RS12015	wtpC	modA2-modB-wtpC-cdr_2203	molybdate family ABC transporter, ATP-binding subunit	none	pCI5190, pCI5191	normal cell morphology	NE	no ortholog	na	na
CDR20291_2224	CDR20291_RS12125	guaB	guaB	inosine 5-monophosphate dehydrogenase	moderate	pCI6019, pCI6020	mostly normal	U/NE	BSU00090	guaB	NE
CDR20291_2300	CDR20291_RS12530		cdr_2300	hypothetical protein	none	pCI6021, pCI6022	normal cell morphology	U/NE	no ortholog	na	na
CDR20291_2309	CDR20291_RS12575	srlA	srlA-srlE	glucitol family PTS, enzyme IIC component	none	pCI5505, pCI5506	normal cell morphology	NE	no ortholog	na	na
CDR20291_2329	CDR20291_RS12680	era	era-mgtE	GTPase Era	strong	pCI5573, pCI5574	severe elongation, rare septa, largely devoid of DNA	E	BSU25290	eraA	E
CDR20291_2332	CDR20291_RS12695	rnrY	rnrY-dgkA	RNase M16; maturation of 16S rRNA	strong	pCI6023, pCI6024	severe elongation, condensed chromosome	E	BSU25320	rnrY	NE
CDR20291_2354	CDR20291_RS12805	dnaK	dnaK-dnaJ	chaperone DnaK	none	pCI6025, pCI6026	normal cell morphology	U/NE	BSU25470	dnaK	NE
CDR20291_2355	CDR20291_RS12810	grpE	hrcA-grpE	nucleotide exchange factor for DnaK chaperone	moderate	pCI6027, pCI6028	longer, chaining	NE	BSU25480	grpE	NE
CDR20291_2367	CDR20291_RS12870	holA	cdr_2368-holA	DNA polymerase III subunit delta	strong	pCI6029, pCI6030	severe elongation	E	BSU25560	holA	E
CDR20291_2385	CDR20291_RS12965	ptpB	ptbB	sporulation-associated phosphatase PtpB	none	pIA54, pIA55	increased sporulation	E	no ortholog	na	na	NE. Null mutants have been described. Underwood et al. (2009) J Bacteriol. 191: 7296-7305; Edwards et al. (2022) J Bacteriol 204: e0010622. One study reported a growth defect (Edwards et al.).
CDR20291_2413	CDR20291_RS13110	nadD	nadD-cdr_2412	nicotinic acid mononucleotide adenylyltransferase	weak	pCI6031, pCI6032	misshapen, mild chaining	E	BSU25640	nadD	E
CDR20291_2443	CDR20291_RS13260	coaD	rsmD-coaD-mutS2	phosphopantetheine adenylyltransferase	moderate	pCI6033, pCI6034	longer	E	BSU15020	coaD	E
CDR20291_2462	CDR20291_RS13360	cpgA	cpgA-rpe-thiN	ribosome biogenesis GTPase	moderate	pCI6035, pCI6036	normal cell morphology	NE	BSU15780	cpgA	NE
CDR20291_2463	CDR20291_RS13365	fabG2	fabG2	3-oxoacyl-ACP reductase	weak	pCI6037, pCI6038	mostly normal	E	no ortholog	na	na
CDR20291_2472	CDR20291_RS13410	priA	priA-def2-fmt-cdr_2469	primosomal protein N'	strong	pCI6039, pCI6040	elongated	E	BSU15710	priA	E
CDR20291_2477	CDR20291_RS13435	dapF	dapF-yicC-gmk-rpoZ-coaBC	diaminopimelate epimerase	strong	pCI6041, pCI6042	short	E	BSU32170	dapF	E
CDR20291_2507	CDR20291_RS13585	ylmE	cdr_2508-ylmE-sepF-yggT-ylmH-divIVA	pyridoxal 5'-phosphate-dependent protein	moderate	pCI6043, pCI6044	severe elongation	E	BSU15380	ylmE	NE
CDR20291_2519	CDR20291_RS13645	plsY	cdr_2521-der-plsY-gpsA	glycerol-3-phosphate acyltransferase	strong	pCI5507, pCI5508	short, chaining	E	BSU18070	plsY	E
CDR20291_2526	CDR20291_RS13680		nrdR-yfH-cdr_2526-phoR	two-component response regulator	moderate	pIA56, pIA57	some mildly misshapen	E	no ortholog	na	na
CDR20291_2534	CDR20291_RS13720	ftsZ	ftsZ	Cytoskeletal protein for cell division apparatus	moderate	pIA35, pIA36	severe elongation, few septa, mostly normal chromosome morphology	E	BSU15290	ftsZ	E
CDR20291_2539	CDR20291_RS13745	murG	spoVE-murG	UDP-N-acetylglucosamine-N-acetylmuramyl- (pentapeptide) pyrophosphoryl-undecaprenol N- acetylglucosamine transferase	strong	pCI5575, pCI5576	pronounced lysis, short, phase bright, misshapen	E	BSU15220	murG	E
CDR20291_2542	CDR20291_RS13760	mraY	murF-mraY-murD	phospho-N-acetylmuramoyl-pentapeptide- transferase	strong	pCI5509, pCI5510	misshapen, chaining, lysis	E	BSU15190	mraY	E
CDR20291_2543	CDR20291_RS13765	murF	murF-mraY-murD	UDP-N-acetylmuramoyl-tripeptide-D-alanyl-D- alanine ligase	strong	pCI6045, pCI6046	short, misshapen, swollen and thin cells, mild lysis, mild chaining	EB	BSU04570	murF	E
CDR20291_2552	CDR20291_RS13810	murE	murE	UDP-N-acetylmuramoylalanyl-D-glutamate-2, 6-diaminopimelate ligase	strong	pCI5348, pCI5349	short, misshapen, phase bright	Ei	BSU15180	murE	E
CDR20291_2564	CDR20291_RS13865	thlA2	thlA2-ctfA-ctfB	acetoacetyl-CoA thiolase 2	none	pCI5511, pCI5512	normal cell morphology	E	no ortholog	na	na
CDR20291_2569	CDR20291_RS13890	ykwD	ykwD	Putative calcium-chelating exported protein	none	pCI5513, pCI5514	normal cell morphology	E	BSU13970	ykwD	NE
CDR20291_2571	CDR20291_RS13900	pduL	pduL	propanediol utilization phosphotransacylase	moderate	pCI6047, pCI6048	short, phase bright	NE	no ortholog	na	na	Noteworthy discrepancy with Tn-seq
CDR20291_2603	CDR20291_RS14065	gtaB	gtaB-galE	UTP-glucose-1-phosphate uridylyltransferase	strong	pCI6049, pCI6050	phase bright, short, mild chaining	E	BSU35670	gtaB	NE
CDR20291_2633	CDR20291_RS14240	relA (rsh)	relA-dtd-gtoB	ppGpp synthesis/degradation (stringent response)	moderate	pCI6051, pCI6052	some misshapen	E	BSU27600	relA	NE
CDR20291_2657	CDR20291_RS14360		cdr_2657	polysaccharide biosynthesis protein	weak	pCI5515, pCI5516	mostly normal, some misshapen	U	no ortholog	na	na	PS-II gene cluster
CDR20291_2659	CDR20291_RS14370	rkpK	rkpK-bplH	UDP-glucose 6-dehydrogenase	strong	pCI5517, pCI5518	mild chaining, some misshapen cells	E	BSU36230	ugdF	NE	PS-II gene cluster
CDR20291_2660	CDR20291_RS14375	tuaG	tuaG	family 2 glycosyl transferase	strong	pCI5519, pCI5520	misshapen, some elongated	E	BSU35550	tuaG	NE	PS-II gene cluster
CDR20291_2663	CDR20291_RS14390		pgm2-manC-cdr_2666-cdr_2665-cdr_2664-cdr_2663-tauG-ycbI	glycerophosphotransferase	strong	pCI5577, pCI5578	phase bright, severely misshapen, bulges/swollen cells, chaining, cells often short	EB	BSU35680	ggaB	NE	PS-II gene cluster
CDR20291_2665	CDR20291_RS14400		pgm2-manC-cdr_2666-cdr_2665-cdr_2664-cdr_2663-tauG-ycbI	PSII polymerase	strong	pCI5521, pCI5522	phase bright, severely misshapen, bulges/swollen cells, chaining, cells often short	EB	BSU18280	yngK	NE	PS-II gene cluster
CDR20291_2668	CDR20291_RS14415	pgm2	pgm2-manC-cdr_2666-cdr_2665-cdr_2664-cdr_2663-tauG-ycbI	phosphoglucomutase	strong	pCI6053, pCI6054	phase bright, severely misshapen, bulges/swollen cells, chaining, cells often short	EB	BSU09310	pgcA	NE	PS-II gene cluster
CDR20291_2669	CDR20291_RS14420	murJ1	murJ1	lipid II flippase MurJ	moderate	pCI5523, pCI5524	some mildly misshapen	E	no ortholog	na	na	This MurJ paralog might flip a substrate for PS-II synthesis.
CDR20291_2670	CDR20291_RS14425	cwp7	cwp7	cell wall protein 7	moderate	pIA66, pIA67	misshapen, mild chaining	E	no ortholog	na	na	PS-II gene cluster
CDR20291_2671	CDR20291_RS14430	tuaA	tuaA	glycosyl transferase family protein	strong	pCI5525, pCI5526	short cells, chaining, misshapen, some phase bright	E	BSU34250	epsL	NE	PS-II gene cluster
CDR20291_2681	CDR20291_RS14475	secA2	secA2	protein translocase subunit SecA2	moderate	pCI6061, pCI6062	short, swollen, phase bright, mild chaining	E	no ortholog	na	na	Export of SlpA and cell wall protein CwpA
CDR20291_2682	CDR20291_RS14480	slpA	slpA	Precursor of major S-layer proteins SlpA1 and SlpA2	weak	pIA38, pIA39	normal cell morphology	E	no ortholog	na	na
CDR20291_2694	CDR20291_RS14545	ruvB	ruvC-ruvA-ruvB	Holliday junction DNA helicase	none	pCI6063, pCI6064	elongated	NE	BSU27730	ruvB	NE
CDR20291_3011	CDR20291_RS16245	smpB	smpB	SsrA-binding protein	weak	pCI5527, pCI5528	normal cell morphology	E	BSU33600	smpB	NE
CDR20291_3030	CDR20291_RS16345	gapB	gapB	glyceraldehyde-3-phosphate dehydrogenase	weak	pCI6065, pCI6066	misshapen, deformed poles	NE	BSU29020	gapB	NE	The paralog gapA is E in Bsu
CDR20291_3081	CDR20291_RS16605	dapI	dapI	N-acetyl-diaminopimelate deacetylase	moderate	pCI6067, pCI6068	mildly misshapen, phase bright	E	BSU14190	dapI	E
CDR20291_3084	CDR20291_RS16620	asd	dapA1-asd-dapA2-dapB1-dapH	aspartate-semialdehyde dehydrogenase	strong	pCI6069, pCI6070	misshapen, phase bright	E	BSU16750	asd	E
CDR20291_3087	CDR20291_RS16635	dapH	dapA1-asd-dapA2-dapB1-dapH	dihydrodipicolinate acetylase	moderate	pCI6071, pCI6072	severely elongated	E	BSU14180	dapH	E
CDR20291_3111	CDR20291_RS16765	folC	folC	folylpolyglutamate synthase	moderate	pCI6073, pCI6074	elongated	Ei	BSU28080	folC	E
CDR20291_3146	CDR20291_RS16940	pgi	pgi	glucose-6-phosphate isomerase	weak	pCI5529, pCI5530	some misshapen	NE	BSU31350	pgiA	NE
CDR20291_3162	CDR20291_RS17020	lon	lon-engB	ATP-dependent protease La	strong	pCI6075, pCI6076	elongated	E	BSU28200	lonA	NE	One operon member E in Bsu: engB
CDR20291_3165	CDR20291_RS17035	clpX	clpP1-clpX	Adaptor subunit of ATP-dependent protease Clp	weak	pCI6077, pCI6078	normal cell morphology	E	BSU28220	clpX	NE
CDR20291_3170	CDR20291_RS17060	dnaL	dnaL	DNA ligase	strong	pCI6079, pCI6080	elongated, swollen, phase bright patches	E	BSU06620	ligA	E
CDR20291_3217	CDR20291_RS17305	pfkA	pfkA-pyk	6-phosphofructokinase	weak	pCI6081, pCI6082	longer, misshapen, mild chaining	NE	BSU29190	pfkA	NE
CDR20291_3218	CDR20291_RS17310	dnaE	dnaE	DNA polymerase III subunit alpha	strong	pCI6083, pCI6084	severe elongation, rare septa, condensed nucleoids, large regions devoid of DNA	E	BSU29230	dnaE	E
CDR20291_3219	CDR20291_RS17315	whiA	apfA-whiA	transcriptional regulator whiA	weak	pCI5350, pCI5351	longer	NE	BSU34750	whiA	NE
CDR20291_3224	CDR20291_RS17340	murB	murB-cdr_3223-rapZ-ybhK	UDP-N-acetylenolpyruvoylglucosamine reductase	strong	pCI6085, pCI6086	short, swollen, phase bright, mild chaining	E	BSU15230	murB	E
CDR20291_3302	CDR20291_RS17775	acpS	acpS-cdr_3301-gerS-alr-ndoAI-ndoA	holo-ACP synthase	weak	pCI6087, pCI6088	normal length cells, often extra septa	E	BSU04620	acpS	E
CDR20291_3304	CDR20291_RS17785	atpD	atpZ-atpI-atpB-atpE-atpF-atpH-atpA-atpG-atpD-atpC	FoF1 ATP synthase, β subunit	weak	pCI5579, pCI5580	normal cell morphology	NE	BSU36810	atpD	NE
CDR20291_3308	CDR20291_RS17805	atpF	atpZ-atpI-atpB-atpE-atpF-atpH-atpA-atpG-atpD-atpC	FoF1 ATP synthase, subunit b	none	pCI5581, pCI5582	lysis	NE	BSU36850	atpF	NE
CDR20291_3310	CDR20291_RS17815	atpB	atpZ-atpI-atpB-atpE-atpF-atpH-atpA-atpG-atpD-atpC	FoF1 ATP synthase, subunit a	weak	pCI5583, pCI5584	lysis	NE	BSU36870	atpB	NE
CDR20291_3311	CDR20291_RS17820	atpI	atpZ-atpI-atpB-atpE-atpF-atpH-atpA-atpG-atpD-atpC	ATP synthase subunit I	none	pCI5531, pCI5532	normal cell morphology	NE	BSU36880	atpI	NE
CDR20291_3318	CDR20291_RS17855	tsaC	cdr_3319-tsaC-ywlE-rpiB2-upp	Threonyl carbamoyl adenosine (t6A) modification of ANN-decoding tRNAs	moderate	pCI6089, pCI6090	elongated	E	BSU36950	tsaC	NE
CDR20291_3320	CDR20291_RS17865	prfA	prfA	peptide chain release factor 1	strong	pCI6091, pCI6092	mostly normal, some misshapen, some chaining, some condensed chromosomes	E	BSU37010	prfA	E
CDR20291_3333	CDR20291_RS17930	hupA	hupA	non-specific DNA-binding protein	strong	pCI6093, pCI6094	elongated, swollen poles	E	BSU22790	hbs	E
CDR20291_3335	CDR20291_RS17940	murJ2 (spoVB)	murJ2	putative MurJ family lipid II flippase	moderate	pCI5533, pCI5534	misshapen	NE	BSU30050	murJ	NE	Potential major lipid II flippase. Best BLAST hit to Bsu MurJ.
CDR20291_3351	CDR20291_RS18020	prs	prs	ribose-phosphate pyrophosphokinase	moderate	pCI6095, pCI6096	mild chaining, phase bright	E	BSU00510	prsS	E
CDR20291_3352	CDR20291_RS18025	glmU	glmU	bifunctional N-acetylglucosamine-1-phosphate uridyltransferase/glucosamine-1-phosphate acetyltransferase	strong	pCI6097, pCI6098	short, misshapen, phase bright, mild chaining, lysis	E	BSU00500	gcaD	E
CDR20291_3378	CDR20291_RS18160	pncB	pcnB-cdr_3379	nicotinate phosphribosyltransferase	moderate	pCI6099, pCI6100	short, swollen, misshapen, phase bright	E	BSU31750	pncB	E
CDR20291_3385	CDR20291_RS18195	tmk	tmk-holB-yaaT	thymidylate kinase	strong	pCI6103, pCI6104	severe elongation, rare septa, condensed nucleoids, large regions devoid of DNA	E	BSU00280	tmk	E
CDR20291_3390	CDR20291_RS18235	greA	greA-lysS	transcription elongation factor	strong	pCI5352, pCI5353	misshapen, longer, short	E	BSU27320	greA	NE	One peron member E in Bsu: lysS
CDR20291_3392	CDR20291_RS18245	coaX	panT-coaX	pantothenate kinase	weak	pCI6105, pCI6106	normal cell morphology	E	BSU00700	coaX	NE
CDR20291_3397	CDR20291_RS18270	tilS	tilsS-ftsH2	tRNA(Ile)-lysidine synthase	strong	pCI6107, pCI6108	severe elongation	Ei	BSU00670	tilS	E
CDR20291_3399	CDR20291_RS18280	murI	murI-ywiB	glutamate racemase	strong	pCI6109, pCI6110	misshapen, mild chaining	E	BSU28390	racE	E
CDR20291_3403	CDR20291_RS18300	ispE	ipk-gntR	4-diphosphocytidyl-2-C-methyl-D-erythritol kinase	strong	pCI6111, pCI6112	misshapen, short, swollen, mild chaining, phase bright	E	BSU00460	ispE	E
CDR20291_3512	CDR20291_RS18900	dnaD	dnaD-dnaC	DNA replication initiation protein	strong	pCI6113, pCI6114	severe elongation, rare septa	E	BSU22350	dnaD	E
CDR20291_3519	CDR20291_RS18955	yybS	cdr_3520-yybS-yybT-rplI-dnaC	DUF2232 domain membrane protein	strong	pCI5535, pCI5536	severe elongation	E	BSU40520	yybS	NE	One operon member E in Bsu: dnaC
CDR20291_3520	CDR20291_RS18960		cdr_3520-yybS-yybT-rplI-dnaC	hypothetical protein	strong	pCI6115, pCI6116	severe elongation	E	no ortholog	na	na	One operon member E in Bus: dnaC
CDR20291_3522	CDR20291_RS18970	ssb	rpsF-ssb-rpsR	single-strand DNA-binding protein	strong	pCI6117, pCI6118	longer, phase bright, DNA puncta	E	BSU40900	ssbA	E
CDR20291_3526	CDR20291_RS18990		cdr_3526-yyzM	putative Se/S carrier protein	weak	pCI6119, pCI6120	chaining, lysis	NE	no ortholog	na	na
CDR20291_3535	CDR20291_RS19035	gidA	gidA-rsmG	glucose inhibited division protein A; tRNA modification enzme	weak	pCI6121, pCI6122	short, phase bright	NE	BSU41010	mnmG	NE
CDR20291_3540	CDR20291_RS19060	rnpA	rnpA	ribonuclease P protein component	strong	pCI6013, pCI6014	chaining, some misshapen	E	BSU41050	rnpA	E
