## Supplemental Table 2 for "Analysis of Essential Genes in *Clostridioides difficile* by CRISPRi and Tn-seq"

### Sheet: Table S2
Gene locus	Gene	Oligo#	Oligo sequence	Plasmid	E. coli strain	R20291 strain
CDR20291_0003	serS1	5808	aattaaactgtaaatggcca TTTCCTTCTTTTATTAATTG gttttagagctagaaatagc	pCI5808	SD5808	R5808
CDR20291_0003	serS1	5809	aattaaactgtaaatggcca CCTTGTGGTACCTCTGGATG gttttagagctagaaatagc	pCI5809	SD5809	R5809
CDR20291_0005	dnaX	5810	aattaaactgtaaatggcca CATATCTCACACTCATTACA gttttagagctagaaatagc	pCI5810	SD5810	R5810
CDR20291_0005	dnaX	5811	aattaaactgtaaatggcca ATAAAAATTACATATGATGG gttttagagctagaaatagc	pCI5811	SD5811	R5811
CDR20291_0036	ispD	5812	aattaaactgtaaatggcca CAAATGGTCTTGCTCCATCA gttttagagctagaaatagc	pCI5812	SD5812	R5812
CDR20291_0036	ispD	5813	aattaaactgtaaatggcca ATTATTCTATGGTCGACAAA gttttagagctagaaatagc	pCI5813	SD5813	R5813
CDR20291_0043	thyA	5814	aattaaactgtaaatggcca TCTTTATTGTATGAGCAGGC gttttagagctagaaatagc	pCI5814	SD5814	R5814
CDR20291_0043	thyA	5815	aattaaactgtaaatggcca GTTGGTCTTAGTGTAAGTAT gttttagagctagaaatagc	pCI5815	SD5815	R5815
CDR20291_0051	tufA	5816	aattaaactgtaaatggcca CTGTTAATGTAGTTTTACCG gttttagagctagaaatagc	pCI5816	SD5816	R5816
CDR20291_0051	tufA	5817	aattaaactgtaaatggcca TAACGTAGTCAGCATGTCCT gttttagagctagaaatagc	pCI5817	SD5817	R5817
CDR20291_0054	nusG	5818	aattaaactgtaaatggcca TTTATTTTCATGTCCCGAAT gttttagagctagaaatagc	pCI5818	SD5818	R5818
CDR20291_0054	nusG	5819	aattaaactgtaaatggcca GTTTCCACTACCTCTTCTGT gttttagagctagaaatagc	pCI5819	SD5819	R5819
CDR20291_0060	rpoB	5820	aattaaactgtaaatggcca TTCTTTTAAAAACCACTCAT gttttagagctagaaatagc	pCI5820	SD5820	R5820
CDR20291_0060	rpoB	5821	aattaaactgtaaatggcca TCTTCCGCATAGTAAACACC gttttagagctagaaatagc	pCI5821	SD5821	R5821
CDR20291_0064	fusA	5822	aattaaactgtaaatggcca TTTCCATGAAGCAGTAGTAG gttttagagctagaaatagc	pCI5822	SD5822	R5822
CDR20291_0064	fusA	5823	aattaaactgtaaatggcca ACTGTGAAGTCCACGTGTCC gttttagagctagaaatagc	pCI5823	SD5823	R5823
CDR20291_0065	tufB	5824	aattaaactgtaaatggcca CTGTTAATGTAGTTTTACCG gttttagagctagaaatagc	pCI5824	SD5824	R5824
CDR20291_0065	tufB	5825	aattaaactgtaaatggcca TAACGTAGTCAGCATGTCCT gttttagagctagaaatagc	pCI5825	SD5825	R5825
CDR20291_0067	rplC	5826	aattaaactgtaaatggcca CCTGCTTCAACAGCTGTTAC gttttagagctagaaatagc	pCI5826	SD5826	R5826
CDR20291_0067	rplC	5827	aattaaactgtaaatggcca TTTATTTGAGTAACGACCAT gttttagagctagaaatagc	pCI5827	SD5827	R5827
CDR20291_0087	secY	5487	aattaaactgtaaatggcca ATAATACTAGTGTCTATGCC gttttagagctagaaatagc	pCI5487	SD5487	R5487
CDR20291_0087	secY	5488	aattaaactgtaaatggcca ATGATTGATGCAGTGATATA gttttagagctagaaatagc	pCI5488	SD5488	R5488
CDR20291_0093	rpsM	5862	aattaaactgtaaatggcca ATCTCCGCTCTTTTTTCTCT gttttagagctagaaatagc	pCI5862	SD5862	R5862
CDR20291_0093	rpsM	5863	aattaaactgtaaatggcca AAATCTTTTATTCTAGTATC gttttagagctagaaatagc	pCI5863	SD5863	R5863
CDR20291_0096	rpoA	5334	aattaaactgtaaatggcca ATTCCATATCCTCTTTCTAG gttttagagctagaaatagc	pCI5334	SD5334	R5334
CDR20291_0096	rpoA	5335	aattaaactgtaaatggcca ATAGCATTCACTGCTACACC gttttagagctagaaatagc	pCI5335	SD5335	R5335
CDR20291_0106	nrdD	5864	aattaaactgtaaatggcca TCTTGTATATCTTCAACACT gttttagagctagaaatagc	pCI5864	SD5864	R5864
CDR20291_0106	nrdD	5865	aattaaactgtaaatggcca ATTCTTCACTAGTTTTTGCA gttttagagctagaaatagc	pCI5865	SD5865	R5865
CDR20291_0118	glmM	5866	aattaaactgtaaatggcca CTACTACTACTTTTACTCTG gttttagagctagaaatagc	pCI5866	SD5866	R5866
CDR20291_0118	glmM	5867	aattaaactgtaaatggcca AAATATGCCACTGCAGGTGT gttttagagctagaaatagc	pCI5867	SD5867	R5867
CDR20291_0119	glmS	5868	aattaaactgtaaatggcca GGATGTGAGTTTACATCAGA gttttagagctagaaatagc	pCI5868	SD5868	R5868
CDR20291_0119	glmS	5869	aattaaactgtaaatggcca GTTTTGGCTTGATTAAAATG gttttagagctagaaatagc	pCI5869	SD5869	R5869
CDR20291_0122	murA	5336	aattaaactgtaaatggcca ATTTTAACACTACCTTTAAG gttttagagctagaaatagc	pCI5336	SD5336	R5336
CDR20291_0122	murA	5337	aattaaactgtaaatggcca CTATTAAATCTAGCAAGCAA gttttagagctagaaatagc	pCI5337	SD5337	R5337
CDR20291_0126	mreB1	5338	aattaaactgtaaatggcca TTGTCTATCGCCACAACAGA gttttagagctagaaatagc	pCI5338	SD5338	R5338
CDR20291_0126	mreB1	5339	aattaaactgtaaatggcca CTTATAGCGACTATATTACC gttttagagctagaaatagc	pCI5339	SD5339	R5339
CDR20291_0127	fabZ	5489	aattaaactgtaaatggcca AATAAAAATGGATATCTATG gttttagagctagaaatagc	pCI5489	SD5489	R5489
CDR20291_0127	fabZ	5490	aattaaactgtaaatggcca ATCTTGTCTACTAATAAAAA gttttagagctagaaatagc	pCI5490	SD5490	R5490
CDR20291_0129	metE	5870	aattaaactgtaaatggcca TCACAAGCTACTCTAGATTG gttttagagctagaaatagc	pCI5870	SD5870	R5870
CDR20291_0129	metE	5871	aattaaactgtaaatggcca CAAATCCAAACATTATACCT gttttagagctagaaatagc	pCI5871	SD5871	R5871
CDR20291_0142	secA1	5872	aattaaactgtaaatggcca GTAAGCGCATTCAAATAAAC gttttagagctagaaatagc	pCI5872	SD5872	R5872
CDR20291_0142	secA1	5873	aattaaactgtaaatggcca GGTCTCTATCACGTTTTGCA gttttagagctagaaatagc	pCI5873	SD5873	R5873
CDR20291_0143	prfB	5874	aattaaactgtaaatggcca CTGTCTTTATCCCTGCTTCA gttttagagctagaaatagc	pCI5874	SD5874	R5874
CDR20291_0143	prfB	5875	aattaaactgtaaatggcca AAGTATGTCTTTTCCCTGAT gttttagagctagaaatagc	pCI5875	SD5875	R5875
CDR20291_0149	tsaB	5876	aattaaactgtaaatggcca CTAAGTCCTGTAAACGAACC gttttagagctagaaatagc	pCI5876	SD5876	R5876
CDR20291_0149	tsaB	5877	aattaaactgtaaatggcca TTATTGGTATATTATTTACA gttttagagctagaaatagc	pCI5877	SD5877	R5877
CDR20291_0194	groES	5878	aattaaactgtaaatggcca ATTACTACTCTGTCAGCTAA gttttagagctagaaatagc	pCI5878	SD5878	R5878
CDR20291_0194	groES	5879	aattaaactgtaaatggcca GGTTGCTCTTTAGCTGCTCC gttttagagctagaaatagc	pCI5879	SD5879	R5879
CDR20291_0198	guaA	5880	aattaaactgtaaatggcca CTTTCTATGCTTGCAGTACA gttttagagctagaaatagc	pCI5880	SD5880	R5880
CDR20291_0198	guaA	5881	aattaaactgtaaatggcca CCATAGCATATTCCAAGTAT gttttagagctagaaatagc	pCI5881	SD5881	R5881
CDR20291_0338	ppaC	5895	aattaaactgtaaatggcca ATCTACCTTAAAGTAATCCA gttttagagctagaaatagc	pCI5895	SD5895	R5895
CDR20291_0338	ppaC	5896	aattaaactgtaaatggcca GCCTCTAATATAGATGAAGT gttttagagctagaaatagc	pCI5896	SD5896	R5896
CDR20291_0351		5897	aattaaactgtaaatggcca TTTATAAGTATTTTCTGACC gttttagagctagaaatagc	pCI5897	SD5897	R5897
CDR20291_0351		5898	aattaaactgtaaatggcca TAGCTTATTTAAACTTGTAA gttttagagctagaaatagc	pCI5898	SD5898	R5898
CDR20291_0374	fba	5899	aattaaactgtaaatggcca ACCATTTCAACTAATGTATG gttttagagctagaaatagc	pCI5899	SD5899	R5899
CDR20291_0374	fba	5900	aattaaactgtaaatggcca TAGCATCCATATTTGGACCA gttttagagctagaaatagc	pCI5900	SD5900	R5900
CDR20291_0472	blaR?	4462	aattaaactgtaaatggcca TGACACTAATTTTTTTATAA gttttagagctagaaatagc	pCI4462	SD4462	R4462
CDR20291_0472	blaR?	4463	aattaaactgtaaatggcca AAAGCTTTACAAACAAAATT gttttagagctagaaatagc	pCI4463	SD4463	R4463
CDR20291_0481		5901	aattaaactgtaaatggcca TCGCAAGTATTTAATTCCAT gttttagagctagaaatagc	pCI5901	SD5901	R5901
CDR20291_0481		5902	aattaaactgtaaatggcca TCATAACATATCCCAAATGA gttttagagctagaaatagc	pCI5902	SD5902	R5902
CDR20291_0498	thrS	5903	aattaaactgtaaatggcca CACAATCAGTATCTATAATG gttttagagctagaaatagc	pCI5903	SD5903	R5903
CDR20291_0498	thrS	5904	aattaaactgtaaatggcca GGTCCTCTGGAACTAATCTA gttttagagctagaaatagc	pCI5904	SD5904	R5904
CDR20291_0611	infC	5905	aattaaactgtaaatggcca ATTGCTTGAGCTTCTTTAGT gttttagagctagaaatagc	pCI5905	SD5905	R5905
CDR20291_0611	infC	5906	aattaaactgtaaatggcca TCCATTATCTTACATACTGG gttttagagctagaaatagc	pCI5906	SD5906	R5906
CDR20291_0613	rplT	5907	aattaaactgtaaatggcca TTCATTACGAATGTATTTGC gttttagagctagaaatagc	pCI5907	SD5907	R5907
CDR20291_0613	rplT	5908	aattaaactgtaaatggcca CTAATTTTGCAAATCCTTCT gttttagagctagaaatagc	pCI5908	SD5908	R5908
CDR20291_0622	ktrB	4915	aattaaactgtaaatggcca CCAGATACCATTATTTGAGT gttttagagctagaaatagc	pCI4915	SD4915	R4915
CDR20291_0622	ktrB	4916	aattaaactgtaaatggcca TGCCATAAGTGAAAACATTG gttttagagctagaaatagc	pCI4916	SD4916	R4916
CDR20291_0623	ktrC	4917	aattaaactgtaaatggcca TAACATCCACTATAAGTGAA gttttagagctagaaatagc	pCI4917	SD4917	R4917
CDR20291_0623	ktrC	4918	aattaaactgtaaatggcca CAACTCTACACCCATTTCTT gttttagagctagaaatagc	pCI4918	SD4918	R4918
CDR20291_0627	zapA	5909	aattaaactgtaaatggcca CCATTGGATATTCAGCGCCA gttttagagctagaaatagc	pCI5909	SD5909	R5909
CDR20291_0627	zapA	5910	aattaaactgtaaatggcca TCTGATTTGTCTCCAACCAT gttttagagctagaaatagc	pCI5910	SD5910	R5910
CDR20291_0637	argS	5911	aattaaactgtaaatggcca TCCCCCATATCCTTATTTGG gttttagagctagaaatagc	pCI5911	SD5911	R5911
CDR20291_0637	argS	5912	aattaaactgtaaatggcca ACTTTGGCTAATTTAAAGCA gttttagagctagaaatagc	pCI5912	SD5912	R5912
CDR20291_0645	fhs	5913	aattaaactgtaaatggcca GCAACCTCTCTAATATCTTG gttttagagctagaaatagc	pCI5913	SD5913	R5913
CDR20291_0645	fhs	5914	aattaaactgtaaatggcca CCAAATACTGGTCCTAGAGA gttttagagctagaaatagc	pCI5914	SD5914	R5914
CDR20291_0712	pbp1	4279	aattaaactgtaaatggcca GGAAATCTTATCTAATGGAA gttttagagctagaaatagc	pCI4279	SD4279	R4279
CDR20291_0712	pbp1	4280	aattaaactgtaaatggcca AGCATTTTGGATACCTGCAT gttttagagctagaaatagc	pCI4280	SD4280	R4280
CDR20291_0725	nadE	5915	aattaaactgtaaatggcca AGTGCATCTTCTCTATCTTG gttttagagctagaaatagc	pCI5915	SD5915	R5915
CDR20291_0725	nadE	5916	aattaaactgtaaatggcca GTTCTATAAGGTCTAAATCA gttttagagctagaaatagc	pCI5916	SD5916	R5916
CDR20291_0828		5917	aattaaactgtaaatggcca GAAGTACTCTTTTTGCATGA gttttagagctagaaatagc	pCI5917	SD5917	R5917
CDR20291_0828		5918	aattaaactgtaaatggcca TTTATAAATACAGTTGTAGC gttttagagctagaaatagc	pCI5918	SD5918	R5918
CDR20291_0868		4464	aattaaactgtaaatggcca TTTATTCAGTTTTATTTTGT gttttagagctagaaatagc	pCI4464	SD4464	R4464
CDR20291_0868		4465	aattaaactgtaaatggcca TAACAAACCAATACCACCAG gttttagagctagaaatagc	pCI4465	SD4465	R4465
CDR20291_0896	addB	5919	aattaaactgtaaatggcca AATCTCATCTAGTATATAGG gttttagagctagaaatagc	pCI5919	SD5919	R5919
CDR20291_0896	addB	5920	aattaaactgtaaatggcca CCTGTGTTTAAATTTACTTG gttttagagctagaaatagc	pCI5920	SD5920	R5920
CDR20291_0905	ppnK	5921	aattaaactgtaaatggcca TTAAGAGTTCTTTAGTCTCA gttttagagctagaaatagc	pCI5921	SD5921	R5921
CDR20291_0905	ppnK	5922	aattaaactgtaaatggcca GATATAATAAGCTCTGTGTC gttttagagctagaaatagc	pCI5922	SD5922	R5922
CDR20291_0965	coaE	5923	aattaaactgtaaatggcca GATTTCTAAATATATTTGAT gttttagagctagaaatagc	pCI5923	SD5923	R5923
CDR20291_0965	coaE	5924	aattaaactgtaaatggcca CTTATCCTCAAATATCTTCC gttttagagctagaaatagc	pCI5924	SD5924	R5924
CDR20291_0980	maf	5340	aattaaactgtaaatggcca AATTTCTTTCCTTCTTGGAG gttttagagctagaaatagc	pCI5340	SD5340	R5340
CDR20291_0980	maf	5341	aattaaactgtaaatggcca AATCTCATAACTAAATGTTT gttttagagctagaaatagc	pCI5341	SD5341	R5341
CDR20291_0981	radC	5925	aattaaactgtaaatggcca TTTTCTCTGGGTCTTTCCTC gttttagagctagaaatagc	pCI5925	SD5925	R5925
CDR20291_0981	radC	5926	aattaaactgtaaatggcca TAATACCTCTGTATATCCCA gttttagagctagaaatagc	pCI5926	SD5926	R5926
CDR20291_0982	mreB2	5342	aattaaactgtaaatggcca TCTCTTATTGCGACAACTGA gttttagagctagaaatagc	pCI5342	SD5342	R5342
CDR20291_0982	mreB2	5343	aattaaactgtaaatggcca GCTATTACTCCATCTTTCAT gttttagagctagaaatagc	pCI5343	SD5343	R5343
CDR20291_0983	mreC	5555	aattaaactgtaaatggcca TTTGTTCTTGTCAAATCTCA gttttagagctagaaatagc	pCI5555	SD5555	R5555
CDR20291_0983	mreC	5556	aattaaactgtaaatggcca GAAGCTACTCCTAAATTTAC gttttagagctagaaatagc	pCI5556	SD5556	R5556
CDR20291_0984	mreD	5557	aattaaactgtaaatggcca ATCTAAATAAAGAGAGATTA gttttagagctagaaatagc	pCI5557	SD5557	R5557
CDR20291_0984	mreD	5558	aattaaactgtaaatggcca TACACCAAAAATTCCACCAA gttttagagctagaaatagc	pCI5558	SD5558	R5558
CDR20291_0985	pbp2	5491	aattaaactgtaaatggcca CATTTACTAACTAAAATAGG gttttagagctagaaatagc	pCI5491	SD5491	R5491
CDR20291_0985	pbp2	5492	aattaaactgtaaatggcca CTGCTATTGAAACACCAACA gttttagagctagaaatagc	pCI5492	SD5492	R5492
CDR20291_0986	minC	5344	aattaaactgtaaatggcca TTTTCCTGTATTTCCTCAAA gttttagagctagaaatagc	pCI5344	SD5344	R5344
CDR20291_0986	minC	5345	aattaaactgtaaatggcca AGGGTATTGACATATTTTGT gttttagagctagaaatagc	pCI5345	SD5345	R5345
CDR20291_0987	minD	5559	aattaaactgtaaatggcca CGCAGTTCCTAAGTTTGCTG gttttagagctagaaatagc	pCI5559	SD5559	R5559
CDR20291_0987	minD	5560	aattaaactgtaaatggcca TTATCTCTAGTTTGTGCTGC gttttagagctagaaatagc	pCI5560	SD5560	R5560
CDR20291_0989	rodA (mrdB)	4919	aattaaactgtaaatggcca AATTCCAGGTAATAAAACTA gttttagagctagaaatagc	pCI4919	SD4919	R4919
CDR20291_0989	rodA (mrdB)	4920	aattaaactgtaaatggcca TCAGATGTCTGCAAGTCAAG gttttagagctagaaatagc	pCI4920	SD4920	R4920
CDR20291_1001	obg	5927	aattaaactgtaaatggcca CCACCGTCTGGACCACCAGC gttttagagctagaaatagc	pCI5927	SD5927	R5927
CDR20291_1001	obg	5928	aattaaactgtaaatggcca TCTCTTATTACTGTACCTGC gttttagagctagaaatagc	pCI5928	SD5928	R5928
CDR20291_1015	fapR	5929	aattaaactgtaaatggcca ACTCATTCTATCTAATCTTA gttttagagctagaaatagc	pCI5929	SD5929	R5929
CDR20291_1015	fapR	5930	aattaaactgtaaatggcca TTGACTCTTTCTCTTAGCTC gttttagagctagaaatagc	pCI5930	SD5930	R5930
CDR20291_1018	fabK	5493	aattaaactgtaaatggcca CCATTCCCCCTTGGATAACT gttttagagctagaaatagc	pCI5493	SD5493	R5493
CDR20291_1018	fabK	5494	aattaaactgtaaatggcca CTACCCATGCCATTCCCCCT gttttagagctagaaatagc	pCI5494	SD5494	R5494
CDR20291_1022	fabF	5561	aattaaactgtaaatggcca TCTTCTTTTCCCGTTCCCAA gttttagagctagaaatagc	pCI5561	SD5561	R5561
CDR20291_1022	fabF	5562	aattaaactgtaaatggcca GCCATATTTCCTATCATCAT gttttagagctagaaatagc	pCI5562	SD5562	R5562
CDR20291_1025		5931	aattaaactgtaaatggcca AGTTGGTCTGGGCAAGATGT gttttagagctagaaatagc	pCI5931	SD5931	R5931
CDR20291_1025		5932	aattaaactgtaaatggcca ATGCTAGAGACAGTTGGTCT gttttagagctagaaatagc	pCI5932	SD5932	R5932
CDR20291_1038	yqhY	5933	aattaaactgtaaatggcca AAACTTACCTCCTGATTTTA gttttagagctagaaatagc	pCI5933	SD5933	R5933
CDR20291_1038	yqhY	5934	aattaaactgtaaatggcca TGAACTTTAAAAGCTGTATC gttttagagctagaaatagc	pCI5934	SD5934	R5934
CDR20291_1044	yuiD	5495	aattaaactgtaaatggcca ACAAAAGAACTATGGGAACT gttttagagctagaaatagc	pCI5495	SD5495	R5495
CDR20291_1044	yuiD	5496	aattaaactgtaaatggcca ACTTGTAACAAAAGAACTAT gttttagagctagaaatagc	pCI5496	SD5496	R5496
CDR20291_1053		4921	aattaaactgtaaatggcca TTTTCGATCTACTTTTATAG gttttagagctagaaatagc	pCI4921	SD4921	R4921
CDR20291_1053		4922	aattaaactgtaaatggcca GGATACCTACCACTTATAGA gttttagagctagaaatagc	pCI4922	SD4922	R4922
CDR20291_1054		5563	aattaaactgtaaatggcca GACATTTCCTTTAACTTTTC gttttagagctagaaatagc	pCI5563	SD5563	R5563
CDR20291_1054		5564	aattaaactgtaaatggcca ACTTGCATCTTCCTTTTTAA gttttagagctagaaatagc	pCI5564	SD5564	R5564
CDR20291_1055		5497	aattaaactgtaaatggcca CTACTTTCTTCATTATAAGC gttttagagctagaaatagc	pCI5497	SD5497	R5497
CDR20291_1055		5498	aattaaactgtaaatggcca TCCGCCTCACCATTTAATAT gttttagagctagaaatagc	pCI5498	SD5498	R5498
CDR20291_1056		5565	aattaaactgtaaatggcca AAATAGTGGAATTACAGCAT gttttagagctagaaatagc	pCI5565	SD5565	R5565
CDR20291_1056		5566	aattaaactgtaaatggcca ATTCCATTGATTACAATCAT gttttagagctagaaatagc	pCI5566	SD5566	R5566
CDR20291_1085	efp	5939	aattaaactgtaaatggcca TGAAAATCAACTACTAAACA gttttagagctagaaatagc	pCI5939	SD5939	R5939
CDR20291_1085	efp	5940	aattaaactgtaaatggcca ACGAAAGCAGCTCCTTTACC gttttagagctagaaatagc	pCI5940	SD5940	R5940
CDR20291_1087	rnc	5941	aattaaactgtaaatggcca AGTTTAGTTAGTTCCCCTTC gttttagagctagaaatagc	pCI5941	SD5941	R5941
CDR20291_1087	rnc	5942	aattaaactgtaaatggcca ACAAATCTTTTATTATGGTC gttttagagctagaaatagc	pCI5942	SD5942	R5942
CDR20291_1090	ftsY	5567	aattaaactgtaaatggcca TTCTTCAAGTCCTGAAAAAA gttttagagctagaaatagc	pCI5567	SD5567	R5567
CDR20291_1090	ftsY	5568	aattaaactgtaaatggcca ATTAATATTATACATGGTGC gttttagagctagaaatagc	pCI5568	SD5568	R5568
CDR20291_1091	srpM	5943	aattaaactgtaaatggcca TATTTTTTCTGAACGCTTTA gttttagagctagaaatagc	pCI5943	SD5943	R5943
CDR20291_1091	srpM	5944	aattaaactgtaaatggcca CTTCTATATTTTCTAGCTTA gttttagagctagaaatagc	pCI5944	SD5944	R5944
CDR20291_1092	ffh	5569	aattaaactgtaaatggcca ATTTTGATTACATGCTGAGC gttttagagctagaaatagc	pCI5569	SD5569	R5569
CDR20291_1092	ffh	5570	aattaaactgtaaatggcca TAAAATTGTAGGAGGCTTTG gttttagagctagaaatagc	pCI5570	SD5570	R5570
CDR20291_1095	rimM	5945	aattaaactgtaaatggcca CTCTCTATATCATCAGTAAG gttttagagctagaaatagc	pCI5945	SD5945	R5945
CDR20291_1095	rimM	5946	aattaaactgtaaatggcca GGTACAAATTTTTTTATAGC gttttagagctagaaatagc	pCI5946	SD5946	R5946
CDR20291_1098	rbgA	5947	aattaaactgtaaatggcca TTAGTTTTTTTCATATGACC gttttagagctagaaatagc	pCI5947	SD5947	R5947
CDR20291_1098	rbgA	5948	aattaaactgtaaatggcca TTATTAAGTACGACAACTCT gttttagagctagaaatagc	pCI5948	SD5948	R5948
CDR20291_1119	iscS2	5949	aattaaactgtaaatggcca CATTACCAAAATAATCTGTT gttttagagctagaaatagc	pCI5949	SD5949	R5949
CDR20291_1119	iscS2	5950	aattaaactgtaaatggcca GCTGTAAAATATATTTCACT gttttagagctagaaatagc	pCI5950	SD5950	R5950
CDR20291_1120	nifU	5951	aattaaactgtaaatggcca TTCATTATATCTCCACATGT gttttagagctagaaatagc	pCI5951	SD5951	R5951
CDR20291_1120	nifU	5952	aattaaactgtaaatggcca GAACAATGCATCTTTACTGG gttttagagctagaaatagc	pCI5952	SD5952	R5952
CDR20291_1121	trmU	5953	aattaaactgtaaatggcca TGTTTATTACAAGCTATACA gttttagagctagaaatagc	pCI5953	SD5953	R5953
CDR20291_1121	trmU	5954	aattaaactgtaaatggcca GATTATAAAGTGCATAAGTT gttttagagctagaaatagc	pCI5954	SD5954	R5954
CDR20291_1124		5499	aattaaactgtaaatggcca ATTCATCATACTTCCAAGAT gttttagagctagaaatagc	pCI5499	SD5499	R5499
CDR20291_1124		5500	aattaaactgtaaatggcca CTGAATCAATCCTTCCATAT gttttagagctagaaatagc	pCI5500	SD5500	R5500
CDR20291_1146	dnaF	5955	aattaaactgtaaatggcca TTATACCACCCTGCAATAGA gttttagagctagaaatagc	pCI5955	SD5955	R5955
CDR20291_1146	dnaF	5956	aattaaactgtaaatggcca TCCCAACTCTTCGCTAAGCA gttttagagctagaaatagc	pCI5956	SD5956	R5956
CDR20291_1148	nusA	5957	aattaaactgtaaatggcca CCTGCTTTATAATTCTCAAA gttttagagctagaaatagc	pCI5957	SD5957	R5957
CDR20291_1148	nusA	5958	aattaaactgtaaatggcca AACAATCTCTTTACTAGACC gttttagagctagaaatagc	pCI5958	SD5958	R5958
CDR20291_1153	nrnA	5963	aattaaactgtaaatggcca TCCATCTGGACTGATATGAG gttttagagctagaaatagc	pCI5963	SD5963	R5963
CDR20291_1153	nrnA	5964	aattaaactgtaaatggcca GAACCAACATTGTCTCCATC gttttagagctagaaatagc	pCI5964	SD5964	R5964
CDR20291_1155	ribC	5965	aattaaactgtaaatggcca TACACCATCAAAATTTCCTA gttttagagctagaaatagc	pCI5965	SD5965	R5965
CDR20291_1155	ribC	5966	aattaaactgtaaatggcca TTAGTCATATACTCATCAAA gttttagagctagaaatagc	pCI5966	SD5966	R5966
CDR20291_1159	comR	5967	aattaaactgtaaatggcca AAAAAGTCTATTCCGTCTCT gttttagagctagaaatagc	pCI5967	SD5967	R5967
CDR20291_1159	comR	5968	aattaaactgtaaatggcca TCTCTCTTTAAAAAACCTCC gttttagagctagaaatagc	pCI5968	SD5968	R5968
CDR20291_1163	dapG	5969	aattaaactgtaaatggcca ATAAGTGTATCTGTAGCATA gttttagagctagaaatagc	pCI5969	SD5969	R5969
CDR20291_1163	dapG	5970	aattaaactgtaaatggcca AAATCAAGTTCTCTTTTACT gttttagagctagaaatagc	pCI5970	SD5970	R5970
CDR20291_1168	pgsA	4923	aattaaactgtaaatggcca AACATAATTAAAACAAATAC gttttagagctagaaatagc	pCI4923	SD4923	R4923
CDR20291_1168	pgsA	4924	aattaaactgtaaatggcca ACCAATAACTTATCTGCTAA gttttagagctagaaatagc	pCI4924	SD4924	R4924
CDR20291_1170	rny	4925	aattaaactgtaaatggcca TTTGTACTGTTTCTGAGTCG gttttagagctagaaatagc	pCI4925	SD4925	R4925
CDR20291_1170	rny	4926	aattaaactgtaaatggcca CTACCTTTAATTTTTCACTT gttttagagctagaaatagc	pCI4926	SD4926	R4926
CDR20291_1171		4927	aattaaactgtaaatggcca ATCTTTAACATACAACAAAT gttttagagctagaaatagc	pCI4927	SD4927	R4927
CDR20291_1171		4928	aattaaactgtaaatggcca GTTTCCTCAACTTCAACGTA gttttagagctagaaatagc	pCI4928	SD4928	R4928
CDR20291_1195	pdxK	5971	aattaaactgtaaatggcca ACCTTTAATGCTGAAAGTAT gttttagagctagaaatagc	pCI5971	SD5971	R5971
CDR20291_1195	pdxK	5972	aattaaactgtaaatggcca TGACTTGAAAGTATGGCCGT gttttagagctagaaatagc	pCI5972	SD5972	R5972
CDR20291_1255	ddl	5973	aattaaactgtaaatggcca AGAGGTCCACATCCAGAGTA gttttagagctagaaatagc	pCI5973	SD5973	R5973
CDR20291_1255	ddl	5974	aattaaactgtaaatggcca ATACACATCCCACTGCAAAG gttttagagctagaaatagc	pCI5974	SD5974	R5974
CDR20291_1298	folE	5975	aattaaactgtaaatggcca CGATTAGACCTTCTCTATCT gttttagagctagaaatagc	pCI5975	SD5975	R5975
CDR20291_1298	folE	5976	aattaaactgtaaatggcca ATATGAGCTTTTCCAAAGAA gttttagagctagaaatagc	pCI5976	SD5976	R5976
CDR20291_1303	dnaG	5977	aattaaactgtaaatggcca GATGTATTTATATAAAAAGA gttttagagctagaaatagc	pCI5977	SD5977	R5977
CDR20291_1303	dnaG	5978	aattaaactgtaaatggcca AAAATCTAGCTGCTTCCGTA gttttagagctagaaatagc	pCI5978	SD5978	R5978
CDR20291_1675	rlmL	5979	aattaaactgtaaatggcca TTTTCCATTCCAAAAAAACA gttttagagctagaaatagc	pCI5979	SD5979	R5979
CDR20291_1675	rlmL	5980	aattaaactgtaaatggcca ATAGGAAATTGAGCTCCATA gttttagagctagaaatagc	pCI5980	SD5980	R5980
CDR20291_1676	walA	4454	aattaaactgtaaatggcca AGTAACAAATAACATCATCA gttttagagctagaaatagc	pCI4454	SD4454	R4454
CDR20291_1676	walA	4455	aattaaactgtaaatggcca GGCAATATCATAGATGAATC gttttagagctagaaatagc	pCI4455	SD4455	R4455
CDR20291_1712	plsC	5501	aattaaactgtaaatggcca TGGCAGCAGCCAAGAATATA gttttagagctagaaatagc	pCI5501	SD5501	R5501
CDR20291_1712	plsC	5502	aattaaactgtaaatggcca ATGGCAGCAGCCAAGAATAT gttttagagctagaaatagc	pCI5502	SD5502	R5502
CDR20291_1854	lexA	6005	aattaaactgtaaatggcca CATATTTCTCTTACAGCAGG gttttagagctagaaatagc	pCI6005	SD6005	R6005
CDR20291_1854	lexA	6006	aattaaactgtaaatggcca TCTAAAACTTCAATAGCTCT gttttagagctagaaatagc	pCI6006	SD6006	R6006
CDR20291_1862	accB	6007	aattaaactgtaaatggcca TCTTGTTGTACACTTAAAAC gttttagagctagaaatagc	pCI6007	SD6007	R6007
CDR20291_1862	accB	6008	aattaaactgtaaatggcca AGATTCTCATTAGATGTGAC gttttagagctagaaatagc	pCI6008	SD6008	R6008
CDR20291_2020		4456	aattaaactgtaaatggcca TTATACTCATGATAATATGA gttttagagctagaaatagc	pCI4456	SD4456	R4456
CDR20291_2020		4457	aattaaactgtaaatggcca TACCATATACAATTTTCCCT gttttagagctagaaatagc	pCI4457	SD4457	R4457
CDR20291_2029	corA	4933	aattaaactgtaaatggcca TCGTTGATTTCACTATGATT gttttagagctagaaatagc	pCI4933	SD4933	R4933
CDR20291_2029	corA	4934	aattaaactgtaaatggcca TCAGTTAGTATAATACCTAA gttttagagctagaaatagc	pCI4934	SD4934	R4934
CDR20291_2035	ispG	6009	aattaaactgtaaatggcca ACCTTGTTCTATAGCTTCAA gttttagagctagaaatagc	pCI6009	SD6009	R6009
CDR20291_2035	ispG	6010	aattaaactgtaaatggcca TCTCTACTTCCAATATTACC gttttagagctagaaatagc	pCI6010	SD6010	R6010
CDR20291_2037	dxr	6011	aattaaactgtaaatggcca TTCTTTATAGCACAAAGAGT gttttagagctagaaatagc	pCI6011	SD6011	R6011
CDR20291_2037	dxr	6012	aattaaactgtaaatggcca GCACTATGTTCACTATCAAC gttttagagctagaaatagc	pCI6012	SD6012	R6012
CDR20291_2041	cdsA	5571	aattaaactgtaaatggcca GCTGTCTCAGCTATATATAG gttttagagctagaaatagc	pCI5571	SD5571	R5571
CDR20291_2041	cdsA	5572	aattaaactgtaaatggcca AAATATCCTATAATGAATAT gttttagagctagaaatagc	pCI5572	SD5572	R5572
CDR20291_2045	pyrH	6015	aattaaactgtaaatggcca AGTTCTATCCATTCCTTCAC gttttagagctagaaatagc	pCI6015	SD6015	R6015
CDR20291_2045	pyrH	6016	aattaaactgtaaatggcca TTGTATCTGTTGTAAAGTAA gttttagagctagaaatagc	pCI6016	SD6016	R6016
CDR20291_2046	tsf	6017	aattaaactgtaaatggcca TCATCTCTTGAAACATACTT gttttagagctagaaatagc	pCI6017	SD6017	R6017
CDR20291_2046	tsf	6018	aattaaactgtaaatggcca ATTTTTTCAACTATATTAGC gttttagagctagaaatagc	pCI6018	SD6018	R6018
CDR20291_2202	wtpC	5190	aattaaactgtaaatggcca GATACATTTCCTTTAGCAGA gttttagagctagaaatagc	pCI5190	SD5190	R5190
CDR20291_2202	wtpC	5191	aattaaactgtaaatggcca CCTATATTTCTATTTTCTGG gttttagagctagaaatagc	pCI5191	SD5191	R5191
CDR20291_2224	guaB	6019	aattaaactgtaaatggcca TATTCACTGAAAGTATGTGA gttttagagctagaaatagc	pCI6019	SD6019	R6019
CDR20291_2224	guaB	6020	aattaaactgtaaatggcca CAATCAGTAGAAGAGAAACC gttttagagctagaaatagc	pCI6020	SD6020	R6020
CDR20291_2300		6021	aattaaactgtaaatggcca CATCGTGGGCATATACTACC gttttagagctagaaatagc	pCI6021	SD6021	R6021
CDR20291_2300		6022	aattaaactgtaaatggcca GCTACTTTAAATCCACATCG gttttagagctagaaatagc	pCI6022	SD6022	R6022
CDR20291_2309	srlA	5505	aattaaactgtaaatggcca ACCATTAATACAATTAGCGT gttttagagctagaaatagc	pCI5505	SD5505	R5505
CDR20291_2309	srlA	5506	aattaaactgtaaatggcca AAGAAAAATACTGATACTAA gttttagagctagaaatagc	pCI5506	SD5506	R5506
CDR20291_2329	era	5573	aattaaactgtaaatggcca ATTGTATTTCTTGTAGTTTG gttttagagctagaaatagc	pCI5573	SD5573	R5573
CDR20291_2329	era	5574	aattaaactgtaaatggcca TCTATTATCTTTCTATCTCC gttttagagctagaaatagc	pCI5574	SD5574	R5574
CDR20291_2332	rnrY	6023	aattaaactgtaaatggcca TCAAAATCATCACTTAAAAG gttttagagctagaaatagc	pCI6023	SD6023	R6023
CDR20291_2332	rnrY	6024	aattaaactgtaaatggcca GAGATACTACTATGTCACCT gttttagagctagaaatagc	pCI6024	SD6024	R6024
CDR20291_2354	dnaK	6025	aattaaactgtaaatggcca ATTATTGCTGATATTTCTTG gttttagagctagaaatagc	pCI6025	SD6025	R6025
CDR20291_2354	dnaK	6026	aattaaactgtaaatggcca TGAGCATCTGTAAAGTAAGC gttttagagctagaaatagc	pCI6026	SD6026	R6026
CDR20291_2355	grpE	6027	aattaaactgtaaatggcca CTTTCCATACTATCTATAAC gttttagagctagaaatagc	pCI6027	SD6027	R6027
CDR20291_2355	grpE	6028	aattaaactgtaaatggcca CTATTAATTGTTTATGTACA gttttagagctagaaatagc	pCI6028	SD6028	R6028
CDR20291_2367	holA	6029	aattaaactgtaaatggcca AAAACTATAGTTGTAGTGTC gttttagagctagaaatagc	pCI6029	SD6029	R6029
CDR20291_2367	holA	6030	aattaaactgtaaatggcca ATTATTCCCTTTACCAACAA gttttagagctagaaatagc	pCI6030	SD6030	R6030
CDR20291_2385	ptpB	4458	aattaaactgtaaatggcca AGACTTAGTTTTAATCCCCA gttttagagctagaaatagc	pCI4458	SD4458	R4458
CDR20291_2385	ptpB	4459	aattaaactgtaaatggcca CTTAAGTATACACCCAGTAT gttttagagctagaaatagc	pCI4459	SD4459	R4459
CDR20291_2413	nadD	6031	aattaaactgtaaatggcca CTAAATGAGCATAGTGTATA gttttagagctagaaatagc	pCI6031	SD6031	R6031
CDR20291_2413	nadD	6032	aattaaactgtaaatggcca TTATGTGGTGGATTTCCTGA gttttagagctagaaatagc	pCI6032	SD6032	R6032
CDR20291_2443	coaD	6033	aattaaactgtaaatggcca AAAATTATAGTCTCTATATC gttttagagctagaaatagc	pCI6033	SD6033	R6033
CDR20291_2443	coaD	6034	aattaaactgtaaatggcca AATGAATATTTTGTACAACT gttttagagctagaaatagc	pCI6034	SD6034	R6034
CDR20291_2462	cpgA	6035	aattaaactgtaaatggcca TTGACTCTATCACCAACCAA gttttagagctagaaatagc	pCI6035	SD6035	R6035
CDR20291_2462	cpgA	6036	aattaaactgtaaatggcca TTATCTACATTTGCAATAGG gttttagagctagaaatagc	pCI6036	SD6036	R6036
CDR20291_2463	fabG2	6037	aattaaactgtaaatggcca CATATTATCCCAATCTTCAT gttttagagctagaaatagc	pCI6037	SD6037	R6037
CDR20291_2463	fabG2	6038	aattaaactgtaaatggcca ATGTCAGTATTAATGACACC gttttagagctagaaatagc	pCI6038	SD6038	R6038
CDR20291_2472	priA	6039	aattaaactgtaaatggcca ATTACATCAGATAAAAATAC gttttagagctagaaatagc	pCI6039	SD6039	R6039
CDR20291_2472	priA	6040	aattaaactgtaaatggcca ATCTGTAAATTGAAATACAA gttttagagctagaaatagc	pCI6040	SD6040	R6040
CDR20291_2477	dapF	6041	aattaaactgtaaatggcca GCTAAAGCAGTATAATCAGA gttttagagctagaaatagc	pCI6041	SD6041	R6041
CDR20291_2477	dapF	6042	aattaaactgtaaatggcca CAAATTTACAAAAACATCTA gttttagagctagaaatagc	pCI6042	SD6042	R6042
CDR20291_2507	ylmE	6043	aattaaactgtaaatggcca CAGTCTTTGTGACTGCCAAA gttttagagctagaaatagc	pCI6043	SD6043	R6043
CDR20291_2507	ylmE	6044	aattaaactgtaaatggcca TACTTTCTAGCTAATTCTTG gttttagagctagaaatagc	pCI6044	SD6044	R6044
CDR20291_2519	plsY	5507	aattaaactgtaaatggcca TCGCTTTGCAACTATGTATG gttttagagctagaaatagc	pCI5507	SD5507	R5507
CDR20291_2519	plsY	5508	aattaaactgtaaatggcca CCTCTAAATCCTAAAACTGC gttttagagctagaaatagc	pCI5508	SD5508	R5508
CDR20291_2526		4460	aattaaactgtaaatggcca CAATCTAAAAGTATTAAATC gttttagagctagaaatagc	pCI4460	SD4460	R4460
CDR20291_2526		4461	aattaaactgtaaatggcca TTAGCAGTAAGCATTATAAC gttttagagctagaaatagc	pCI4461	SD4461	R4461
CDR20291_2534	ftsZ	4234	aattaaactgtaaatggcca GCAGCTCTTTTCCCTACTTC gttttagagctagaaatagc	pCI4234	SD4234	R4234
CDR20291_2534	ftsZ	4235	aattaaactgtaaatggcca TTTGCCAAGCCTGCAACCAC gttttagagctagaaatagc	pCI4235	SD4235	R4235
CDR20291_2539	murG	5575	aattaaactgtaaatggcca TTGTTTGCAATAGCTATAGC gttttagagctagaaatagc	pCI5575	SD5575	R5575
CDR20291_2539	murG	5576	aattaaactgtaaatggcca ACAAAAATTATCTCAGCGTC gttttagagctagaaatagc	pCI5576	SD5576	R5576
CDR20291_2542	mraY	5509	aattaaactgtaaatggcca TATTAAAAACGCAATCAATG gttttagagctagaaatagc	pCI5509	SD5509	R5509
CDR20291_2542	mraY	5510	aattaaactgtaaatggcca TTTTTAGCTAGATGTGTTTG gttttagagctagaaatagc	pCI5510	SD5510	R5510
CDR20291_2543	murF	6045	aattaaactgtaaatggcca TTACATCCACTATCATATGC gttttagagctagaaatagc	pCI6045	SD6045	R6045
CDR20291_2543	murF	6046	aattaaactgtaaatggcca TTTAGATTAAATAAAGTCAA gttttagagctagaaatagc	pCI6046	SD6046	R6046
CDR20291_2552	murE	5348	aattaaactgtaaatggcca TGCACTTGCTCCCTTTTCTA gttttagagctagaaatagc	pCI5348	SD5348	R5348
CDR20291_2552	murE	5349	aattaaactgtaaatggcca ACTTTCTGGAGTTGTTGAAT gttttagagctagaaatagc	pCI5349	SD5349	R5349
CDR20291_2564	thlA2	5511	aattaaactgtaaatggcca ACACCTCCAAAACTTCCTAT gttttagagctagaaatagc	pCI5511	SD5511	R5511
CDR20291_2564	thlA2	5512	aattaaactgtaaatggcca AATTTATTTACTGTGTAGCT gttttagagctagaaatagc	pCI5512	SD5512	R5512
CDR20291_2569	ykwD	5513	aattaaactgtaaatggcca TCTGGTTTTACAGAACAATT gttttagagctagaaatagc	pCI5513	SD5513	R5513
CDR20291_2569	ykwD	5514	aattaaactgtaaatggcca TCTGAATTATTGTTGTCCTC gttttagagctagaaatagc	pCI5514	SD5514	R5514
CDR20291_2571	pduL	6047	aattaaactgtaaatggcca TGTTTATTAGATAATGCTAT gttttagagctagaaatagc	pCI6047	SD6047	R6047
CDR20291_2571	pduL	6048	aattaaactgtaaatggcca TCTTCACAGGCATATTGCCC gttttagagctagaaatagc	pCI6048	SD6048	R6048
CDR20291_2603	gtaB	6049	aattaaactgtaaatggcca CTGGTTCCTAGCCCTGCTGC gttttagagctagaaatagc	pCI6049	SD6049	R6049
CDR20291_2603	gtaB	6050	aattaaactgtaaatggcca AAAGTTGGTTTATCTACTAT gttttagagctagaaatagc	pCI6050	SD6050	R6050
CDR20291_2633	relA (rsh)	6051	aattaaactgtaaatggcca GCTAATGGATGAATAAAGTA gttttagagctagaaatagc	pCI6051	SD6051	R6051
CDR20291_2633	relA (rsh)	6052	aattaaactgtaaatggcca TTATACTTTGCTTTTTCTGG gttttagagctagaaatagc	pCI6052	SD6052	R6052
CDR20291_2657	cdr_2657	5515	aattaaactgtaaatggcca TGAAATTATTATATCATTAG gttttagagctagaaatagc	pCI5515	SD5515	R5515
CDR20291_2657	cdr_2657	5516	aattaaactgtaaatggcca CATCTCCTGCACCAATTATA gttttagagctagaaatagc	pCI5516	SD5516	R5516
CDR20291_2659	rkpK	5517	aattaaactgtaaatggcca TCTAGGCCTTCTTCATATAT gttttagagctagaaatagc	pCI5517	SD5517	R5517
CDR20291_2659	rkpK	5518	aattaaactgtaaatggcca CAACTGCCTTTATATAATCT gttttagagctagaaatagc	pCI5518	SD5518	R5518
CDR20291_2660	tuaG	5519	aattaaactgtaaatggcca GGAGTAATTATCGATACTAA gttttagagctagaaatagc	pCI5519	SD5519	R5519
CDR20291_2660	tuaG	5520	aattaaactgtaaatggcca AACTCTTCTGAATTATAAAC gttttagagctagaaatagc	pCI5520	SD5520	R5520
CDR20291_2663		5577	aattaaactgtaaatggcca CCTCTTATTAATTTTTTGCC gttttagagctagaaatagc	pCI5577	SD5577	R5577
CDR20291_2663		5578	aattaaactgtaaatggcca TATGGTGCTATATCTGCTGA gttttagagctagaaatagc	pCI5578	SD5578	R5578
CDR20291_2665		5521	aattaaactgtaaatggcca TCATCCCTATATCTATATTT gttttagagctagaaatagc	pCI5521	SD5521	R5521
CDR20291_2665		5522	aattaaactgtaaatggcca TCCTGATTAAATATTAATGA gttttagagctagaaatagc	pCI5522	SD5522	R5522
CDR20291_2668	pgm2	6053	aattaaactgtaaatggcca GCAAAAGAAAGTTCTGGTGT gttttagagctagaaatagc	pCI6053	SD6053	R6053
CDR20291_2668	pgm2	6054	aattaaactgtaaatggcca TACCTACTCTATCACAATCA gttttagagctagaaatagc	pCI6054	SD6054	R6054
CDR20291_2669	murJ1	5523	aattaaactgtaaatggcca TAATACTTTTGAAAACATAG gttttagagctagaaatagc	pCI5523	SD5523	R5523
CDR20291_2669	murJ1	5524	aattaaactgtaaatggcca TTGCAAGTACAAGTTCTCTA gttttagagctagaaatagc	pCI5524	SD5524	R5524
CDR20291_2670	cwp7	4470	aattaaactgtaaatggcca TTTAATTCTGTCGAAATCTC gttttagagctagaaatagc	pCI4470	SD4470	R4470
CDR20291_2670	cwp7	4471	aattaaactgtaaatggcca GCATTTTTTGCATATGCTAA gttttagagctagaaatagc	pCI4471	SD4471	R4471
CDR20291_2671	tuaA	5525	aattaaactgtaaatggcca GCAATTTCTTTATCTGCCCC gttttagagctagaaatagc	pCI5525	SD5525	R5525
CDR20291_2671	tuaA	5526	aattaaactgtaaatggcca AAACTAAATCCATAATTCTT gttttagagctagaaatagc	pCI5526	SD5526	R5526
CDR20291_2681	secA2	6061	aattaaactgtaaatggcca TGTACTTTATGAGACAAATC gttttagagctagaaatagc	pCI6061	SD6061	R6061
CDR20291_2681	secA2	6062	aattaaactgtaaatggcca CCATCTCCTGCAATAATAAG gttttagagctagaaatagc	pCI6062	SD6062	R6062
CDR20291_2682	slpA	4277	aattaaactgtaaatggcca ATATCTTCTGCTGCAAACAC gttttagagctagaaatagc	pCI4277	SD4277	R4277
CDR20291_2682	slpA	4278	aattaaactgtaaatggcca GTTACTTTATCTCCCTCTGC gttttagagctagaaatagc	pCI4278	SD4278	R4278
CDR20291_2694	ruvB	6063	aattaaactgtaaatggcca GTGGTCCATATAAAAGCACA gttttagagctagaaatagc	pCI6063	SD6063	R6063
CDR20291_2694	ruvB	6064	aattaaactgtaaatggcca GTAGTTTTTCCAAGACCTGG gttttagagctagaaatagc	pCI6064	SD6064	R6064
CDR20291_3011	smpB	5527	aattaaactgtaaatggcca CAGATGCAAATCCATCACTT gttttagagctagaaatagc	pCI5527	SD5527	R5527
CDR20291_3011	smpB	5528	aattaaactgtaaatggcca AATATATTTCCTTGCTCATA gttttagagctagaaatagc	pCI5528	SD5528	R5528
CDR20291_3030	gapB	6065	aattaaactgtaaatggcca CTCCTAATTCAGCCCATGGT gttttagagctagaaatagc	pCI6065	SD6065	R6065
CDR20291_3030	gapB	6066	aattaaactgtaaatggcca GTTTTTAAATCTCCAGTAGC gttttagagctagaaatagc	pCI6066	SD6066	R6066
CDR20291_3081	dapI	6067	aattaaactgtaaatggcca TTTCTCCCAATCTCTGCAAT gttttagagctagaaatagc	pCI6067	SD6067	R6067
CDR20291_3081	dapI	6068	aattaaactgtaaatggcca CAGGACCTTCTTCTGCTGGT gttttagagctagaaatagc	pCI6068	SD6068	R6068
CDR20291_3084	asd	6069	aattaaactgtaaatggcca AATAAAAATAGATTTTCTAT gttttagagctagaaatagc	pCI6069	SD6069	R6069
CDR20291_3084	asd	6070	aattaaactgtaaatggcca TTAACCTCAGGAACTACTAA gttttagagctagaaatagc	pCI6070	SD6070	R6070
CDR20291_3087	dapH	6071	aattaaactgtaaatggcca CCTTAAATTTATCAGTTGAT gttttagagctagaaatagc	pCI6071	SD6071	R6071
CDR20291_3087	dapH	6072	aattaaactgtaaatggcca ATGTCTCTTATTATTGCACC gttttagagctagaaatagc	pCI6072	SD6072	R6072
CDR20291_3111	folC	6073	aattaaactgtaaatggcca ATTATATTCAAAGTTTCTTG gttttagagctagaaatagc	pCI6073	SD6073	R6073
CDR20291_3111	folC	6074	aattaaactgtaaatggcca ATTCTAGCAACATCATCCTG gttttagagctagaaatagc	pCI6074	SD6074	R6074
CDR20291_3146	pgi	5529	aattaaactgtaaatggcca TCGTGCGCAACATCTACATA gttttagagctagaaatagc	pCI5529	SD5529	R5529
CDR20291_3146	pgi	5530	aattaaactgtaaatggcca CTTTATCATAATTTTTAGGA gttttagagctagaaatagc	pCI5530	SD5530	R5530
CDR20291_3162	lon	6075	aattaaactgtaaatggcca TGATAAAAATCCTCTTCTCC gttttagagctagaaatagc	pCI6075	SD6075	R6075
CDR20291_3162	lon	6076	aattaaactgtaaatggcca AAAACACGAACTGTATCTCC gttttagagctagaaatagc	pCI6076	SD6076	R6076
CDR20291_3165	clpX	6077	aattaaactgtaaatggcca AATGTCTTTCCAGAACCTGT gttttagagctagaaatagc	pCI6077	SD6077	R6077
CDR20291_3165	clpX	6078	aattaaactgtaaatggcca GTAGCATCTGCCATTGCAAA gttttagagctagaaatagc	pCI6078	SD6078	R6078
CDR20291_3170	dnaL	6079	aattaaactgtaaatggcca GCATTTGATAAACTCAACAT gttttagagctagaaatagc	pCI6079	SD6079	R6079
CDR20291_3170	dnaL	6080	aattaaactgtaaatggcca TTTTTATCATTTATCTTAAG gttttagagctagaaatagc	pCI6080	SD6080	R6080
CDR20291_3217	pfkA	6081	aattaaactgtaaatggcca TGTTTTAAATTCTTCACATC gttttagagctagaaatagc	pCI6081	SD6081	R6081
CDR20291_3217	pfkA	6082	aattaaactgtaaatggcca TTCCTGGTATGCCTATAGCT gttttagagctagaaatagc	pCI6082	SD6082	R6082
CDR20291_3218	dnaE	6083	aattaaactgtaaatggcca TAACACCAAACATACAACCA gttttagagctagaaatagc	pCI6083	SD6083	R6083
CDR20291_3218	dnaE	6084	aattaaactgtaaatggcca CACGTGCTACATCTCCTGCA gttttagagctagaaatagc	pCI6084	SD6084	R6084
CDR20291_3219	whiA	5350	aattaaactgtaaatggcca TAATAATTTAAATACTTTAC gttttagagctagaaatagc	pCI5350	SD5350	R5350
CDR20291_3219	whiA	5351	aattaaactgtaaatggcca TTAATAATTTAAATACTTTA gttttagagctagaaatagc	pCI5351	SD5351	R5351
CDR20291_3224	murB	6085	aattaaactgtaaatggcca AATGAAATATGTTTTTTCAT gttttagagctagaaatagc	pCI6085	SD6085	R6085
CDR20291_3224	murB	6086	aattaaactgtaaatggcca GGTCTAACTAATATATCTGC gttttagagctagaaatagc	pCI6086	SD6086	R6086
CDR20291_3302	acpS	6087	aattaaactgtaaatggcca AGATTTACTTATAGCTTCCT gttttagagctagaaatagc	pCI6087	SD6087	R6087
CDR20291_3302	acpS	6088	aattaaactgtaaatggcca TTATTATAAGTTTTTACTAT gttttagagctagaaatagc	pCI6088	SD6088	R6088
CDR20291_3304	atpD	5579	aattaaactgtaaatggcca ACGCATTTAATAAGTTAGGT gttttagagctagaaatagc	pCI5579	SD5579	R5579
CDR20291_3304	atpD	5580	aattaaactgtaaatggcca CTAAAGTCTCATCTCCAACA gttttagagctagaaatagc	pCI5580	SD5580	R5580
CDR20291_3308	atpF	5581	aattaaactgtaaatggcca TTATAAAAGTATTAACAATT gttttagagctagaaatagc	pCI5581	SD5581	R5581
CDR20291_3308	atpF	5582	aattaaactgtaaatggcca GATTCAATTATATTTAATAC gttttagagctagaaatagc	pCI5582	SD5582	R5582
CDR20291_3310	atpB	5583	aattaaactgtaaatggcca AATATTTGAACTTTACTAGT gttttagagctagaaatagc	pCI5583	SD5583	R5583
CDR20291_3310	atpB	5584	aattaaactgtaaatggcca CCTATGTATGGTATCATATA gttttagagctagaaatagc	pCI5584	SD5584	R5584
CDR20291_3311	atpI	5531	aattaaactgtaaatggcca CTTTTGTTACTGACCTTACC gttttagagctagaaatagc	pCI5531	SD5531	R5531
CDR20291_3311	atpI	5532	aattaaactgtaaatggcca AATATAAGTCCTAATAATAC gttttagagctagaaatagc	pCI5532	SD5532	R5532
CDR20291_3318	tsaC	6089	aattaaactgtaaatggcca AACCCATATACTGTCTCAGT gttttagagctagaaatagc	pCI6089	SD6089	R6089
CDR20291_3318	tsaC	6090	aattaaactgtaaatggcca ACTATCAATGGATTGTCACT gttttagagctagaaatagc	pCI6090	SD6090	R6090
CDR20291_3320	prfA	6091	aattaaactgtaaatggcca TTTTGATCATTTATTACATC gttttagagctagaaatagc	pCI6091	SD6091	R6091
CDR20291_3320	prfA	6092	aattaaactgtaaatggcca ATTTTTATTTCTTCCTCCAG gttttagagctagaaatagc	pCI6092	SD6092	R6092
CDR20291_3333	hupA	6093	aattaaactgtaaatggcca GGTATATCTATAACTTGCTC gttttagagctagaaatagc	pCI6093	SD6093	R6093
CDR20291_3333	hupA	6094	aattaaactgtaaatggcca AAAACTGGTGCTTTAGAAGC gttttagagctagaaatagc	pCI6094	SD6094	R6094
CDR20291_3335	murJ2 (spoVB)	5533	aattaaactgtaaatggcca TATAAGGGCTCCTTTTAGAA gttttagagctagaaatagc	pCI5533	SD5533	R5533
CDR20291_3335	murJ2 (spoVB)	5534	aattaaactgtaaatggcca GAACCAATCATGTTTCCAAG gttttagagctagaaatagc	pCI5534	SD5534	R5534
CDR20291_3351	prs	6095	aattaaactgtaaatggcca CCATTAAGTTATCATTTACT gttttagagctagaaatagc	pCI6095	SD6095	R6095
CDR20291_3351	prs	6096	aattaaactgtaaatggcca TGTCTTGCATATCCATAGTA gttttagagctagaaatagc	pCI6096	SD6096	R6096
CDR20291_3352	glmU	6097	aattaaactgtaaatggcca TTGTTCCTTTGCCAGCAGCA gttttagagctagaaatagc	pCI6097	SD6097	R6097
CDR20291_3352	glmU	6098	aattaaactgtaaatggcca ATTATTCTACCATAACCTGT gttttagagctagaaatagc	pCI6098	SD6098	R6098
CDR20291_3378	pncB	6099	aattaaactgtaaatggcca CAGTAATTAATGGCTCATTA gttttagagctagaaatagc	pCI6099	SD6099	R6099
CDR20291_3378	pncB	6100	aattaaactgtaaatggcca GTAATCCAAATTCAAATACA gttttagagctagaaatagc	pCI6100	SD6100	R6100
CDR20291_3385	tmk	6103	aattaaactgtaaatggcca ATTTTCACTAAGGCAGATGA gttttagagctagaaatagc	pCI6103	SD6103	R6103
CDR20291_3385	tmk	6104	aattaaactgtaaatggcca TTTTAGGTACATTTTCACTA gttttagagctagaaatagc	pCI6104	SD6104	R6104
CDR20291_3390	greA	5352	aattaaactgtaaatggcca ATCCTATTGTAACAACATTA gttttagagctagaaatagc	pCI5352	SD5352	R5352
CDR20291_3390	greA	5353	aattaaactgtaaatggcca TTGATATTTTACCATCATAT gttttagagctagaaatagc	pCI5353	SD5353	R5353
CDR20291_3392	coaX	6105	aattaaactgtaaatggcca TCACATTATCATAATCAAAT gttttagagctagaaatagc	pCI6105	SD6105	R6105
CDR20291_3392	coaX	6106	aattaaactgtaaatggcca TTTAGACCTGTTTTTATGCC gttttagagctagaaatagc	pCI6106	SD6106	R6106
CDR20291_3397	tilS	6107	aattaaactgtaaatggcca TGCAATAAACAAACTGAATC gttttagagctagaaatagc	pCI6107	SD6107	R6107
CDR20291_3397	tilS	6108	aattaaactgtaaatggcca GCATCATAACAGTTTCGGCT gttttagagctagaaatagc	pCI6108	SD6108	R6108
CDR20291_3399	murI	6109	aattaaactgtaaatggcca CCCGAATCAAAAACTCCTAT gttttagagctagaaatagc	pCI6109	SD6109	R6109
CDR20291_3399	murI	6110	aattaaactgtaaatggcca TCTTTGGATCTTGAACCATA gttttagagctagaaatagc	pCI6110	SD6110	R6110
CDR20291_3403	ispE	6111	aattaaactgtaaatggcca CCTTTTTCCCAAGACATCAA gttttagagctagaaatagc	pCI6111	SD6111	R6111
CDR20291_3403	ispE	6112	aattaaactgtaaatggcca ATTTAAACCTACTAATACTG gttttagagctagaaatagc	pCI6112	SD6112	R6112
CDR20291_3512	dnaD	6113	aattaaactgtaaatggcca ACGTATAACCCGTCCGCCAT gttttagagctagaaatagc	pCI6113	SD6113	R6113
CDR20291_3512	dnaD	6114	aattaaactgtaaatggcca GCAGATAACACATCAGACAA gttttagagctagaaatagc	pCI6114	SD6114	R6114
CDR20291_3519	yybS	5535	aattaaactgtaaatggcca ATACTAAATATTCCTAGCAT gttttagagctagaaatagc	pCI5535	SD5535	R5535
CDR20291_3519	yybS	5536	aattaaactgtaaatggcca ATAGCACCTATAATTACATA gttttagagctagaaatagc	pCI5536	SD5536	R5536
CDR20291_3520		6115	aattaaactgtaaatggcca TCTTGAATTGCTTCATCTAA gttttagagctagaaatagc	pCI6115	SD6115	R6115
CDR20291_3520		6116	aattaaactgtaaatggcca CATACCATCTTTCAACGCTA gttttagagctagaaatagc	pCI6116	SD6116	R6116
CDR20291_3522	ssb	6117	aattaaactgtaaatggcca CCACTGGTGTTCCTGTACCT gttttagagctagaaatagc	pCI6117	SD6117	R6117
CDR20291_3522	ssb	6118	aattaaactgtaaatggcca GCTATTGTAAAGGATGCCAC gttttagagctagaaatagc	pCI6118	SD6118	R6118
CDR20291_3526		6119	aattaaactgtaaatggcca GCTGTTATTTCTCTTGGTGT gttttagagctagaaatagc	pCI6119	SD6119	R6119
CDR20291_3526		6120	aattaaactgtaaatggcca CAACTTGCTGTTATTTCTCT gttttagagctagaaatagc	pCI6120	SD6120	R6120
CDR20291_3535	gidA	6121	aattaaactgtaaatggcca GCTCTTAAAGAGTGTACCGC gttttagagctagaaatagc	pCI6121	SD6121	R6121
CDR20291_3535	gidA	6122	aattaaactgtaaatggcca TGAGTTCAGATAAACTCCAG gttttagagctagaaatagc	pCI6122	SD6122	R6122
CDR20291_3540	rnpA	6013	aattaaactgtaaatggcca TTCATCAATATTTAATCTGT gttttagagctagaaatagc	pCI6013	SD6013	R6013
CDR20291_3540	rnpA	6014	aattaaactgtaaatggcca ATAAATACTATATCATATCC gttttagagctagaaatagc	pCI6014	SD6014	R6014
Scramble	Scramble	6183	aattaaactgtaaatggcca AGCTAAGCACGTTGAATAAA gttttagagctagaaatagc	pCI6183	SD6183	R6183
Scramble	Scramble	6184	aattaaactgtaaatggcca ACAATGATCGATCCTTTAAG gttttagagctagaaatagc	pCI6184	SD6184	R6184
Scramble	Scramble	6185	aattaaactgtaaatggcca AATTAGACTCGTAACGTCAA gttttagagctagaaatagc	pCI6185	SD6185	R6185
Scramble	Scramble	6186	aattaaactgtaaatggcca TAAGATCAATCCGACGAAAA gttttagagctagaaatagc	pCI6186	SD6186	R6186
Scramble	Scramble	6187	aattaaactgtaaatggcca TATGAAGATCGTGAACTAGA gttttagagctagaaatagc	pCI6187	SD6187	R6187
Scramble	Scramble	6188	aattaaactgtaaatggcca GATACACGTTCGAATAAGTA gttttagagctagaaatagc	pCI6188	SD6188	R6188
Scramble	Scramble	6189	aattaaactgtaaatggcca TATAGAGATCAATTCGGATC gttttagagctagaaatagc	pCI6189	SD6189	R6189
Scramble	Scramble	6190	aattaaactgtaaatggcca ACAAAAGATCGTGTTTGGTA gttttagagctagaaatagc	pCI6190	SD6190	R6190
Scramble	Scramble	6191	aattaaactgtaaatggcca GTCTATGTAACGATCAAGAT gttttagagctagaaatagc	pCI6191	SD6191	R6191
Scramble	Scramble	6192	aattaaactgtaaatggcca CAGTTTTAGCGGGTTAATTT gttttagagctagaaatagc	pCI6192	SD6192	R6192
Scramble	Scramble	6193	aattaaactgtaaatggcca ATATAACGCGTATGTCACAT gttttagagctagaaatagc	pCI6193	SD6193	R6193
Scramble	Scramble	6194	aattaaactgtaaatggcca TATACGCTGACTTACGTTAA gttttagagctagaaatagc	pCI6194	SD6194	R6194
Scramble	Scramble	6195	aattaaactgtaaatggcca CCTAATTCGTACGAAATATG gttttagagctagaaatagc	pCI6195	SD6195	R6195
Scramble	Scramble	6196	aattaaactgtaaatggcca TATTATTACCGGGCCTTTTT gttttagagctagaaatagc	pCI6196	SD6196	R6196
Scramble	Scramble	6197	aattaaactgtaaatggcca CTTTTCCGACGAATATTCAT gttttagagctagaaatagc	pCI6197	SD6197	R6197
Scramble	Scramble	6198	aattaaactgtaaatggcca TATGAGGACGATCAAATATC gttttagagctagaaatagc	pCI6198	SD6198	R6198
Scramble	Scramble	6199	aattaaactgtaaatggcca TTAGTAGATCGCGAATTCTT gttttagagctagaaatagc	pCI6199	SD6199	R6199
Scramble	Scramble	6200	aattaaactgtaaatggcca TTGAAACGATGCGATCAAAA gttttagagctagaaatagc	pCI6200	SD6200	R6200
Scramble	Scramble	6201	aattaaactgtaaatggcca AATATTATCCGCTCAGATTG gttttagagctagaaatagc	pCI6201	SD6201	R6201
Scramble	Scramble	6202	aattaaactgtaaatggcca TTTCTTGCGAGATCATCATT gttttagagctagaaatagc	pCI6202	SD6202	R6202
